# Systems immunology of transcriptional responses to viral infection identifies conserved antiviral pathways across macaques and humans

**DOI:** 10.1101/2023.06.22.546003

**Authors:** Kalani Ratnasiri, Hong Zheng, Jiaying Toh, Zhiyuan Yao, Veronica Duran, Michele Donato, Mario Roederer, Megha Kamath, John-Paul M. Todd, Matthew Gagne, Kathryn E. Foulds, Joseph R. Francica, Kizzmekia S. Corbett, Daniel C. Douek, Robert A. Seder, Shirit Einav, Catherine A. Blish, Purvesh Khatri

## Abstract

Viral pandemics and epidemics pose a significant global threat, with emerging and re-emerging viruses responsible for four pandemics in the 21st century alone. While macaques have been utilized as a model for understanding viral disease in a controlled setting, it remains unclear how conserved the antiviral responses to diverse viruses are between macaques and humans. To address this critical knowledge gap, we conducted a comprehensive cross-species analysis of transcriptomic data from over 6000 blood samples from macaques and humans infected with one of 31 viruses, including Lassa, Ebola, Marburg, Zika, and dengue. Our findings demonstrate that irrespective of primate or viral species, there are conserved antiviral responses which are consistent regardless of infection phase (acute, chronic, or latent) and viral genome type (DNA or RNA viruses). Moreover, by leveraging longitudinal data from experimental challenges, we identified virus-specific response dynamics such as host responses to Coronaviridae and Orthomyxoviridae infections peaking 1-3 days earlier than responses to Filoviridae and Arenaviridae viral infections. Additionally, through comparative analysis of immune responses across viruses, we identified a unique enrichment of lymphoid cellular response modules in macaque Flaviviridae infection that persists in human responses to dengue. Our results underscore macaque studies as a powerful tool for gaining new insights into viral pathogenesis and immune responses that translate to humans, which can inform viral therapeutic development and enable pandemic preparedness.

**One sentence summary:** Using longitudinal macaque viral challenge studies, we identified shared and virus-specific responses to infection that replicate in human viral disease - thereby demonstrating the utility of macaque models of viral infection to understand antiviral biology and for pandemic preparedness.
