## Supplementary Tables 1-8 for "Systems immunology of transcriptional responses to viral infection identifies conserved antiviral pathways across macaques and humans": Table S1_ NHP bulk gene expression datasets.xlsx

### Sheet: Table S1
Table S1. NHP Bulk gene expression datasets.					Infecting-virus details					Samples by timepoint category
Dataset	# animals	macaque species	# infected samples	# healthy samples	Virus Species	Virus Species II	Object Name	Virus Details	Virus Family	# of T0 (Day 0)	# of T1 (Days 1-2)	# of T2 (Days 3-5)	# of T3 (Days 6-8)	# of T4 (Days 9-13)	# of T5 (Days 14+)	peak timepoint (MVS)	peak timepoint (Fig 3B:DEG #)	RNA-seq or Microarray	Platform ID	Sample Type	Description	Host response notes	Peak response times	Trajectory/ Death	Author	PMID	Year (of public availability)	notes
GSE152406	13	rhesus macaque	12	13	Influenza A	IFV	IFV_1	H7N9	Orthomyxoviridae	13		7	5			t2	t2	Microarray	Agilent-026806 M. mulatta (Rhesus) Oligo Microarray v2	WB	H7N9 infection of aged animals (20-26 years) versus young animals (2-3 years).				Fukuyama et al.	32433769	2020
GSE60009	3	rhesus macaque	18	3	Influenza A	IFV	IFV_2	H1N1	Orthomyxoviridae	3	6	3	3		6	t1	t2	Microarray	Illumina HumanHT-12 V4.0 expression beadchip	WB	Unvaccinated mixed-aerosol pH1N1 (Cal04) challenged rhesus macaques, samples were collected at day 1,2,5,8,14,20.				Skinner et al.	25298110	2014
GSE41752	11	cynomolgus macaque	19	11	Lassa Virus	LASV	LASV_1	LASV (Josiah strain)	Arenaviridae	11	1	5	6	7		t4	t4	Microarray	Agilent-014850 Whole Human Genome Microarray 4x44K G4112F	PBMC	Immune response to hemorrhagic to lassa virus in an aerosol model				Malhotra et al.	23638192	2013
GSE49838	15	cynomolgus macaque	58	3	Lassa Virus and Lujo Virus	LASV & LUJV	LAJV/LASV_1	Lassa-Josiah, Lassa-Z132, Lassa-SorombaR, or Lujo	Arenaviridae	3	12	12	12	19	3	t4	t4	Microarray	Agilent-015421 Rhesus Macaque Gene Expression Microarray	PBMC	3 macaques from each group were infected intramuscularly with 10^4 PFU of Lassa-Josiah, Lassa-Z132, Lassa-SorombaR, or Lujo viruses with PBMC samples collected at days 1, 4, 7, 10, 13, and 29 (for surviving animals).				Rasmussen et al.	25520505	2014
GSE5790	11	rhesus macaque	13	9	Lymphocytic Choriomeningitis Virus	LCMV	LCMV_1	LCMV-WE	Arenaviridae	9	3	6	4			t3	t4	Microarray	[HG-U133_Plus_2] Affymetrix Human Genome U133 Plus 2.0 Array	PBMC	Rhesus macaques inoculated with a lethal dose of LCMV-WE to model human infection with Lassa fever virus. Monkeys experienced an early pre-viremic phase (day 1-3), a viremic phase with febrile onset (day 4-7), and, like human beings who succumb, they die within two weeks.				Djavani et al.	17522210	2007
Baize et al.	3	cynomolgus macaque	15	3	Machupo virus	MACV	MACV_1	New World Arena	Arenaviridae	3	3	3	3	6		t2	t4	RNA-seq	Illumina	PBMC	Testing the MOPEVAC vaccine in New World Arenaviruses.				Reynard et al.	36604507	2023
GSE58287	15	cynomolgus macaque	15	15	Marburg virus	MARV	MARV_1	MARV-Angola	Filoviridae	15	3	6	3	3		t4	t3	Microarray	Agilent-026652 Whole Human Genome Microarray 4x44K v2	PBMC	Gene expression data of immune cells circulating in the blood following aerosol exposure of cynomolgus macaques to a lethal dose of Marburg virus.				Connor et al.	26202234	2015
GSE103825	12	cynomolgus macaque	55	12	Ebola Virus	EBOV	EBOV_1	ZEBOV-Makona	Filoviridae	12		12	12	13	18	t4	t3	RNA-seq	Illumina	WB	Gene expression data of NHPs infected with intranasal Ebola virus exposure				Speranza et al.	29593102	2018
GSE24943	4	rhesus macaque	10	4	Ebola Virus	EBOV	EBOV_2	ZEBOV	Filoviridae	4		3	6	1		t2	t3	Microarray	SFGF HEEBO Human Set v1.00 with custom orthopox oligos	PBMC	Transcriptional analysis of global gene expression changes in Zaire Ebola Virus (ZEBOV)-infected rhesus macaques, using only samples that were untreated.				Yen et al.	21987740	2010
PRJNA718880	13	rhesus macaque	26	13	Ebola Virus	EBOV	EBOV_3	EBOV-Mayinga and -Makona	Filoviridae	13		13	13			t3	t3	RNA-seq	Illumina	WB	Comparative transcriptional study of the host response to lethal infection with EBOV-Mayinga and -Makona isolates.				Maroney et al.	34484156	2021
PRJNA398558	10	cynomolgus macaque	20	10	Ebola Virus	EBOV	EBOV_4	ZEBOV-Makona	Filoviridae	10	9	7	4			t3	t3	RNA-seq	Illumina	PBMC	Transcriptomics of ZEBOV-Makona infected NHPs				Versteeg et al.	28852031	2017
GSE99463	5	cynomolgus macaque	16	5	Ebola Virus	EBOV	EBOV_5	ZEBOV-Makona	Filoviridae	5		5	5	6		t4	t3	RNA-seq	Illumina	WB	RNA-seq of NHPs infected with Ebola variant Makona at three different doses and three different routes of infection.				Speranza et al.	29116224	2017
GSE185797_KFDV	6	pigtailed macaque	12	6	Kyasanur Forest disease virus	KFDV	KFDV_1		Flaviviridae	6	6		6			t3	t3	RNA-seq	Illumina	PBMC	Transcriptomics of pigtailed macaque model for Kyasanur Forest disease virus and Alkhurma hemorrhagic disease virus pathogenesis		peak past 6-8	clinical signs	Broeckel et al.	34855915	2021
GSE185797_ALKV	4	pigtailed macaque	8	4	Alkhurma hemorrhagic disease virus	ALKV	ALKV_1		Flaviviridae	4	4		4			t1	t3	RNA-seq	Illumina	PBMC	Transcriptomics of pigtailed macaque model for Kyasanur Forest disease virus and Alkhurma hemorrhagic disease virus pathogenesis		peak past 6-8	clinical signs	Broeckel et al.	34855915	2021
GSE90868	8	rhesus macaque	40	8	Zika Virus	ZIKV	ZIKV_1	ZIKV-BR or ZIKV-PR	Flaviviridae	8	8	8	8		16	t3	t3	Microarray	[RheGene-1_0-st] Rhesus Gene 1.0 ST Array [probe set (exon) version]	PBMC	Animals were infected with 103-106 pfu (106-109 vp) of our ZIKV-BR or ZIKV-PR challenge stocks by the s.c. route (N=2/group).	independent of strain or dose, expression peak at day 4 and 6	viremia peak 2-4		Aid et al.	28457610	2017
GSE72430	4	cynomolgus macaque	16	4	Dengue Virus	DENV	DENV_1	DENV-2 New Guinea C and DENV-4 Dominica/81	Flaviviridae	4	4	8	4			t3	t3	Microarray	Lewis-Sigler Institute Homo sapiens 44.5K [HOAN]	WB	Study looking at immune response to a live attenuated tetravalent dengue vaccine candidate in NHPs. Looked at samples post-challenge that did not recieve the vaccine.	NHP do not develop signs of disease following DENV infection	Day 5 IFN peak	No disease signs	Strouts et al.	27214236	2016
GSE44542	6	rhesus macaque	15	6	Middle East respiratory syndrome coronavirus	MERS-CoV	MERS_1	HCoV-EMC/2012	Coronaviridae	6	6	6	3			t1	t1	Microarray	Agilent-015421 Rhesus Macaque Gene Expression Microarray	PBMC	6 rhesus macaques were infected intratracheally with hCoV-EMC and PBMCs were collected at days 0, 1, 3, and 6.				de Wit et al.	24062443	2013
GSE156701	9	rhesus macaque	54	9	Severe acute respiratory syndrome–related coronavirus	SARS-CoV-2	SARS_1	SARS-CoV-2/human/USA/WA-CDC-02982586-001/2020	Coronaviridae	9	18	9	9	9	9	t1	t1	RNA-seq	Illumina	PBMC	Nine adult rhesus macaques infected in 3 groups: total of 1.1 × 10^6 plaque-forming units (PFU), 1.1×10^5 PFU, or 1.1×10^4 PFU of SARS-CoV-2. PBMC were collected pre-infection, and 1, 2, 4, 7, 10 and 14 days post-infection.				Aid et al.	33065030	2020
GSE155363	8	rhesus macaque	40	8	Severe acute respiratory syndrome–related coronavirus	SARS-CoV-2	SARS_2		Coronaviridae	8	8	12	4	8	8	t1	t1	RNA-seq	Illumina	WB	RNAseq profiling of whole blood collected longitudinally from 8 macaques infected with SARS-CoV-2				Price et a.	N/A (no associated paper)	2020
Seder_1	34	rhesus macaque	77	34	Severe acute respiratory syndrome–related coronavirus	SARS-CoV-2	SARS_3		Coronaviridae	34	4	37	19		17	t1	t1	RNA-seq	Illumina	PBMC						N/A (no associated paper)
GSE184949_GPL29319	4	rhesus macaque	20	4	Severe acute respiratory syndrome–related coronavirus	SARS-CoV-2	SARS_4	SARS-CoV-2; 2019-nCoV/USA-WA1/2020409 (MN985325.1)	Coronaviridae	4	4	4	4		8	t1	t1	RNA-seq	Illumina	WB	Comparison between SARS-CoV-2 responses between rhesus macaques and African Green Monkeys. Our study only used macaque samples.				Coleman et al.	34691074	2021
