## Supplementary Tables 1-8 for "Systems immunology of transcriptional responses to viral infection identifies conserved antiviral pathways across macaques and humans": Table S2_ Human bulk gene expression datasets.xlsx

### Sheet: Sheet1
Table S2: Overview of datasets and analysis
Dataset	# of Viral	# of Healthy	Viruses	Discovery Dataset (COCONUT)	RNA-Seq or Microarray	Cross sectional or longitudinal	Country	Description	Sample Type	Age group (range)	Year(s) enrolled	Platform manufacturer	platform id	Author (PMID)	Year (of public availability)
E-MTAB-5195	39	4	RSV	yes	Microarray	Longitudinal	Netherlands	respiratory syncytial virus infected infants	WB	Child (0-2 years)	Unknown	Affymetrix	A-AFFY-44	Jong et al. (27833115)	2016
GSE101702	107	52	Influenza	yes	Microarray	Cross-sectional	Australia, Canada, Germany	influenza patients with varying severity of infection	WB	Adult (17-90 years)	2009-2016	Agilent	GPL21185	Tang et al. (31366921), Zerbib et al. (32066441)	2017
GSE103842	62	12	RSV	yes	Microarray	Cross-sectional	USA	RSV infected infants	WB	Child (0-2 years)	2004-2011	Illumina	GPL10558	Rodriguez-Fernandez et al. (29045741)	2017
GSE111368	109	130	Influenza	yes	Microarray	Longitudinal	UK	patients with severe influenza with or without bacterial co-infection	WB	Adult (18-71 years)	2009-2011	Illumina	GPL10558	Dunning et al. (29777224)	2018
GSE117827	18	6	Rhinovirus, RSV, Enterovirus, Coxsackievirus	yes	Microarray	Cross-sectional	USA	children with acute viral infection	WB	Child (0-11 years)	2016-2017	Affymetrix	GPL23126	Yu et al. (30339221)	2018
GSE17156 (Influenza Cohort)	17	17	Influenza	yes	Microarray	Longitudinal	USA, UK	Influenza challenge study	WB	Adult (>18 years)	Unknown	Affymetrix	GPL571	Zaas et al. (19664979)	2009
GSE17156 (Rhinovirus Cohort)	20	19	Rhinovirus	yes	Microarray	Longitudinal	USA, UK	Rhinovirus challenge study	WB	Adult (>18 years)	Unknown	Affymetrix	GPL571	Zaas et al. (19664979)	2009
GSE17156 (RSV Cohort)	20	20	RSV	yes	Microarray	Longitudinal	USA, UK	RSV challenge study	WB	Adult (>18 years)	Unknown	Affymetrix	GPL571	Zaas et al. (19664979)	2009
GSE20346	4	18	Influenza	yes	Microarray	Longitudinal	Australia	adults with CAP	WB	Adult (21-75 years)	2009	Illumina	GPL6947	Parnell et al. (21408152)	2010
GSE21802	22	4	Influenza	yes	Microarray	Cross-sectional	Spain	patients attending to the participants ICUs with primary viral pneumonia during the acute phase of influenza virus illness with acute respiratory distress and unequivocal alveolar opacification involving two or more lobes with negative respiratory and blood bacterial cultures at admission	WB	Adult (18-65 years)	2009	Illumina	GPL6102	Bermejo-Martin et al. (20840779)	2010
GSE25504	3	6	Rhinovirus, CMV	yes	Microarray	Cross-sectional	UK	Septic neonates	WB	Child (0-1 year)	Unknown	Affymetrix	GPL13667	Smith et al. (25120092), Dickinson et al. (26484146)	2010
GSE27131	9	7	Influenza	yes	Microarray	Longitudinal	Norway	patients with documented influenza, bilateral chest infiltrates, and in need of ventilation support, without significant co-morbidity	Leukocytes	Adult (25-59 years)	2009	Affymetrix	GPL6244	Berdal et al. (21781987)	2011
GSE38900	122	39	RSV, Rhinovirus, Influenza	yes	Microarray	Cross-sectional/Longitudinal	USA, Finland	Children with acute LRTI	WB	Child (0-2 years)	2006-2011	Illumina	GPL10558, GPL6884	Mejias et al. (24265599)	2012
GSE40012	8	36	Influenza	yes	Microarray	Longitudinal	Australia, Hong Kong	adults with CAP	WB	Adult (22-75 years)	2009	Illumina	GPL6947	Parnell et al. (22898401)	2012
GSE4607	7	15	Influenza, Rotavirus, Varicella	yes	Microarray	Cross-sectional	USA	Septic children in PICU	WB	Child (0-10 years)	Unknown	Affymetrix	GPL570	Wong et al. (17374846), Cvijanovich et al. (18460642), Wong et al. (23107287), Wong et al. (18511707)	2006
GSE6269	18	6	Influenza	yes	Microarray	Cross-sectional	USA	sepsis patients with influenza or bacterial infection	PBMC	Child (0-18 years)	Unknown	Affymetrix, Illumina	GPL96, GPL570, GPL2507	Ramilo et al. (17105821)	2006
GSE66099	11	47	Influenza, HSV, Adenovirus, BKV, CMV, HMPV, Parainfluenza	yes	Microarray	Cross-sectional	USA	Septic children in PICU	WB	Child (0-10 years)	Unknown	Affymetrix	GPL570	Sweeney et al. (25972003), Alder et al. (27635771)	2015
GSE67059	114	37	Rhinovirus	yes	Microarray	Cross-sectional	USA, Finland, Spain	Asymptomatic and symptomatic rhinovirus in children	WB	Child (0-2 years)	2007-2011, 2013-2015	Illumina	GPL10558, GPL6947	Heinonen et al. (26571305)	2015
GSE68004	19	37	Adenovirus	yes	Microarray	Cross-sectional	USA	Kawasaki disease compared to other febrile patients	WB	Child (0-16 years)	2007-2013	Illumina	GPL10558	Jaggi et al. (29813106)	2015
GSE68310	201	128	Influenza, Rhinovirus, Influenza/Rhinovirus, Rhinovirus/Coronavirus, Rhinovirus/RSV, Influenza/Coronavirus, Coronavirus, RSV, Rhinovirus/Enterovirus, Influenza/RSV, Enterovirus	yes	Microarray	Longitudinal	USA	influenza and other acute respiratory viral infections	WB	Adult (18-49)	2009-2011	Illumina	GPL10558	Zhai et al. (26070066)	2015
GSE77087	81	23	RSV	yes	Microarray	Cross-sectional	USA	outpatient and inpatient RSV samples	WB	Child (0-2 years)	2010-2014	Illumina	GPL10558	de Steenhuijsen Piters et al. (27135599)	2016
GSE73072 (DEE4 - H1N1 Cohort)	216	149	Influenza	yes	Microarray	Longitudinal	USA	Duke viral challenge study	WB	Adult (18-41 years)	Unknown	Affymetrix	GPL14604	Liu et al. (26801061)	2015
GSE73072 (DEE2 - H3N2 Cohort)	124	231	Influenza	yes	Microarray	Longitudinal	USA	Duke viral challenge study	WB	Adult (18-41 years)	Unknown	Affymetrix	GPL14604	Liu et al. (26801061)	2015
GSE73072 (DUKE - HRV Cohort)	445	228	Rhinovirus	yes	Microarray	Longitudinal	USA	Duke viral challenge study	WB	Adult (18-41 years)	Unknown	Affymetrix	GPL14604	Liu et al. (26801061)	2015
GSE73072 (DEE1 - RSV Cohort)	94	325	RSV		Microarray	Longitudinal	USA	Duke viral challenge study	WB	Adult (18-41 years)	Unknown	Affymetrix	GPL14604	Liu et al. (26801061)	2015
GSE73072 (DEE3 - H1N1 Cohort)	342	19	Influenza		Microarray	Longitudinal	USA	Duke viral challenge study	WB	Adult (18-41 years)	Unknown	Affymetrix	GPL14604	Liu et al. (26801061)	2015
GSE73072 (DEE5 - H3N2 Cohort)	303	16	Influenza		Microarray	Longitudinal	USA	Duke viral challenge study	WB	Adult (18-41 years)	Unknown	Affymetrix	GPL14604	Liu et al. (26801061)	2015
GSE73072 (UVA - HRV Cohort)	228	18	Rhinovirus		Microarray	Longitudinal	USA	Duke viral challenge study	WB	Adult (18-41 years)	Unknown	Affymetrix	GPL14604	Liu et al. (26801061)	2015
SARS-CoV-2	62	24	SARS-CoV-2		RNA-Seq	Cross-sectional	Greece	adult patients with community-acquired pneumonia and sepsis by SARS-CoV-2	WB	Adult (>18 years)	2020	Illumina	GPL24676	N/A	2020
PRJNA507472	39	20	Chikungunya		RNA-Seq	Cross-sectional	Brazil	adult subjects reporting arbovirus-like symptoms	WB	Adult (>18 years)	2016	Illumina	GPL18460	Soares-Schanoski et al. (31211814)	2018
PRJNA352396	174	0	Ebola		RNA-Seq	Longitudinal	Guinea	infected and convalescent Ebola virus patients	WB	Unknown	2013-2016	Illumina	GPL16791	Carroll et al. (28861524)	2016
PRJNA390289 (GSE99992)	86	0	Chikungunya		RNA-Seq	Longitudinal	Nicaragua	pediatric cases of natural Chikungunya infection	WB	Child (0-14 years)	2014-2015	Illumina	GPL20301	Michlmayr et al. (30150281)	2017
Dengue datasets
GSE40628	30	4	Dengue		Microarray		Vietnam		WB	Adults		Lymphochip	GPL16021	Simmons CP et al.	2007
GSE13052	18	12	Dengue		Microarray		Vietnam		WB	Children		Illumina	GPL2700	Long HT et al.	2009
GSE38246	102	8	Dengue		Microarray		Nicaragua		PBMC	Children		Illumina	GPL15615	Popper SJ et al.	2012
GSE51808	47	9	Dengue		Microarray		Thailand		WB	Adults		Affymetrix	GPL13158	Kwissa M et al.	2014
other data
GSE69529_Rotavius	92	7	Rotavirus		RNA-Seq	Cross-sectional	USA	children with infectious diarrhea driven by various pathogens	WB	Child (2-10)	2015	Illumina	GPL16791	Daberg et al.	2018
GSE69529_Adenovirus	7	9	Adenovirus		RNA-Seq	Cross-sectional	USA	children with infectious diarrhea driven by various pathogens	WB	Child (2-10)	2015	Illumina	GPL16791	Daberg et al.	2018
GSE155352	58	4	HIV		RNA-Seq	Cross-sectional	Germany	adult subjects with either HIV or no-HIV with a subset having a respiratory viral coinfection	PBMC	Adults	2021	Illumina	GPL20301	Sellers et al.	2021
GSE58208	12	5	HBV		Microarray	Cross-sectional	Singapore	Adults with chronic HBV or healthy controls	PBMC	Adults	2015	Affymetrix	GPL570	N/A	2014
GSE45924_GPL6883	23	17	EBV		Microarray	Cross-sectional	USA	Adults with EBV infection versus healthy controls	PBMC	Adults	2013	Illumina	GPL6883	Dunmire et al.	2014
GSE81246	36	12	HCMV		Microarray	Cross-sectional	France	Adults who are HCMV-seronegative, HCMV-seropositve or immunocompetent adults with symptomatic HCMV-infection	PBMC	Adults	2017	Affymetrix	GPL17692	Riou et al.	2017
GSE40224_GPL96	10	6	HCV		Microarray	Cross-sectional	USA	Adults with chronic HCV and healthy controls	WB	Adults	2012	Affymetrix	GPL96	Bolen et al.	2013
