## Supplementary Tables 1-8 for "Systems immunology of transcriptional responses to viral infection identifies conserved antiviral pathways across macaques and humans": Table S3_ Mixed effects models in human data.xlsx

### Sheet: Sheet7 (2)
	Table S3. Time Series Analysis of MVS Score by Viral Challenge in Humans
	Random effects:		Variance	Std. Deviation	Corr
	Participant		0.40369	0.6354
	Time		0.01386	0.1177	-0.36
	Residual		0.57426	0.7578
	Fixed Effects:		β parameter estimate	Std. Error	t value	Pr(>|t|)
		Intercept	-0.5366	0.1365	-3.932	0.00017	***
		Time	0.9037	0.05852	15.443	< 2e-16	***
		Time x Time	-0.1327	0.008185	-16.214	< 2e-16	***
	Virus
		Picornaviridae (HRV)	-0.326	0.2107	-1.547	0.12568
		Pneumoviridae (RSV)	0.01947	0.2777	0.07	0.94427
	Virus x Time
		Picornaviridae (HRV) x Time	0.1445	0.1122	1.288	0.19821
		Pneumoviridae (RSV) x Time	-0.642	0.1175	-5.465	6.45e-08	***
	Virus x Time x Time
		Picornaviridae (HRV) x Time x Time	-0.0315	0.01941	-1.623	0.10494
		Pneumoviridae (RSV) x Time x Time	0.1344	0.01633	8.234	5.43e-16	***
	Number of observations:		1158
	Number of participants:		64
	AIC:		2918.89
	Mixed effects model using R package lmerTest. Comparison are to Orthomyxoviridae (IFV) challenge. Data from respiratory viral challenge of subjects with symptomatic disease. Timepoints included were from day 0 to day 7 post-virus challenge. Signif. codes: 0 ‘***’ 0.001 ‘**’ 0.01 ‘*’ 0.05
