## Supplementary Tables 1-8 for "Systems immunology of transcriptional responses to viral infection identifies conserved antiviral pathways across macaques and humans": Table S5_ Signatures.xlsx

### Sheet: Table S5_ Signatures
Table S5. Gene signatures from Figure 3.
gene	effectSize	score_type
BIRC5	4.23377	Arena Sig.
NMI	2.62022	Arena Sig.
GAPDH	2.74301	Arena Sig.
MOCOS	4.49906	Arena Sig.
JAK2	1.98338	Arena Sig.
NUDCD1	1.49173	Arena Sig.
PCNA	1.9047	Arena Sig.
SAMD9	2.5076	Arena Sig.
CKS1B	3.87872	Arena Sig.
EPSTI1	3.39601	Arena Sig.
BPI	3.34519	Arena Sig.
H2AZ1	3.70507	Arena Sig.
USP18	5.94729	Arena Sig.
MYOF	3.47261	Arena Sig.
IFI44	4.82719	Arena Sig.
ALPK1	2.28493	Arena Sig.
GCH1	2.9307	Arena Sig.
XRN1	2.6658	Arena Sig.
RSAD2	7.60585	Arena Sig.
CCRL2	2.76124	Arena Sig.
CHMP5	2.85828	Arena Sig.
PLAAT2	5.74563	Arena Sig.
FBXO9	2.23617	Arena Sig.
MRAS	3.72886	Arena Sig.
DYSF	4.44126	Arena Sig.
HDAC4	2.03627	Arena Sig.
KLHDC7B	5.03381	Arena Sig.
TRPM6	1.92565	Arena Sig.
PLA2G4C	2.45984	Arena Sig.
SRP9	1.69636	Arena Sig.
MX1	3.54712	Arena Sig.
MX2	3.3577	Arena Sig.
TXN	4.61424	Arena Sig.
LIG1	3.36035	Arena Sig.
STAT1	2.52565	Arena Sig.
SMU1	3.17608	Arena Sig.
HERC6	4.38148	Arena Sig.
FBXO6	3.39859	Arena Sig.
CUL1	2.35961	Arena Sig.
PARP11	2.11886	Arena Sig.
CEACAM6	3.88118	Arena Sig.
OAS1	4.61883	Arena Sig.
PSMF1	3.04839	Arena Sig.
S100A9	3.08328	Arena Sig.
SHFL	2.99437	Arena Sig.
IFIT3	4.63367	Arena Sig.
TRIM25	3.17273	Arena Sig.
FHAD1	2.44464	Arena Sig.
NTRK1	2.93823	Arena Sig.
PILRB	3.53607	Arena Sig.
LDHA	1.94864	Arena Sig.
OASL	3.1879	Arena Sig.
CFLAR	2.8019	Arena Sig.
PARP9	3.17518	Arena Sig.
LRRC42	2.08934	Arena Sig.
TRIM5	2.87146	Arena Sig.
TREML2	2.39779	Arena Sig.
UBE2L3	1.87709	Arena Sig.
H2BC6	3.2174	Arena Sig.
RNF14	1.92257	Arena Sig.
PSMB2	2.6186	Arena Sig.
PHF11	2.84189	Arena Sig.
UTP11	2.24303	Arena Sig.
UQCRH	3.16957	Arena Sig.
RNF114	1.69671	Arena Sig.
TUSC2	1.99071	Arena Sig.
TYMP	2.47921	Arena Sig.
ENO1	2.23007	Arena Sig.
IFI44L	5.75651	Arena Sig.
TMEM126B	3.16976	Arena Sig.
TAP1	5.62946	Arena Sig.
GPC1	3.27871	Arena Sig.
STOM	2.49546	Arena Sig.
HOMEZ	2.41688	Arena Sig.
BAK1	3.36184	Arena Sig.
HCCS	2.58804	Arena Sig.
SLC4A1AP	2.66858	Arena Sig.
CALHM6	5.40625	Arena Sig.
H3C13	2.93771	Arena Sig.
HARS1	3.05879	Arena Sig.
IRF7	3.58682	Arena Sig.
GIMAP1	2.86662	Arena Sig.
LIMK2	2.36407	Arena Sig.
TRPM2	2.40532	Arena Sig.
ZNFX1	2.65697	Arena Sig.
IL18RAP	2.5212	Arena Sig.
SEC24D	1.99521	Arena Sig.
TMEM167A	2.09634	Arena Sig.
PIM1	4.75591	Arena Sig.
S100P	4.72986	Arena Sig.
IL18BP	3.13697	Arena Sig.
IFIH1	4.49273	Arena Sig.
PSMB9	3.4861	Arena Sig.
DOK3	2.6673	Arena Sig.
RFK	1.83083	Arena Sig.
NUDT5	2.89767	Arena Sig.
TXNDC9	1.60214	Arena Sig.
PI4K2B	2.39802	Arena Sig.
TIPRL	2.22031	Arena Sig.
UCHL1	2.80504	Arena Sig.
MRPL13	2.39885	Arena Sig.
BATF	4.2155	Arena Sig.
PSME2	4.15503	Arena Sig.
MXD1	2.21042	Arena Sig.
PSMD1	2.35532	Arena Sig.
ISG20	2.79009	Arena Sig.
TIPIN	2.28329	Arena Sig.
PCDH20	4.02932	Arena Sig.
DDX60	3.94524	Arena Sig.
MMADHC	2.25031	Arena Sig.
SYVN1	2.52509	Arena Sig.
OAS2	4.09201	Arena Sig.
MRPL27	2.6539	Arena Sig.
CKAP4	2.27092	Arena Sig.
PSMA3	2.75465	Arena Sig.
DHX58	3.82329	Arena Sig.
YIPF4	2.24655	Arena Sig.
LAG3	2.59493	Arena Sig.
CCL23	3.09766	Arena Sig.
SEPHS2	2.6686	Arena Sig.
CPT2	2.16203	Arena Sig.
IFIT1	7.91354	Arena Sig.
HMGB2	2.5204	Arena Sig.
DTX3L	2.95813	Arena Sig.
PSMD7	2.20528	Arena Sig.
TFEC	1.63558	Arena Sig.
AATK	1.75028	Arena Sig.
NOLC1	1.50749	Arena Sig.
HAX1	2.23497	Arena Sig.
S100A8	2.60426	Arena Sig.
MRPS28	2.7811	Arena Sig.
KIAA2013	1.17285	Arena Sig.
ARV1	1.38012	Arena Sig.
CD160	3.36046	Arena Sig.
TRIM21	2.86267	Arena Sig.
RIN2	1.32937	Arena Sig.
PSMA5	3.16655	Arena Sig.
PPP1R10	3.14845	Arena Sig.
WSB2	1.79213	Arena Sig.
TRIP12	1.5129	Arena Sig.
MSH6	3.12333	Arena Sig.
ATP13A1	3.10475	Arena Sig.
MANSC1	3.1063	Arena Sig.
PCLAF	5.52746	Arena Sig.
RPL21	-1.8365	Arena Sig.
SMAD2	-1.45597	Arena Sig.
RPL34	-2.31292	Arena Sig.
AHNAK	-2.52234	Arena Sig.
PPP1R2	-3.93082	Arena Sig.
NEDD4L	-3.10131	Arena Sig.
HNRNPA0	-2.9602	Arena Sig.
ZNF395	-1.80683	Arena Sig.
FBXW4	-2.86774	Arena Sig.
DNASE1L3	-3.71434	Arena Sig.
MALAT1	-1.77352	Arena Sig.
EIF4B	-1.61202	Arena Sig.
RPL17	-2.34663	Arena Sig.
BCAS3	-1.84396	Arena Sig.
PID1	-3.53943	Arena Sig.
HLA-DMA	-2.68832	Arena Sig.
FBL	-2.62508	Arena Sig.
TWISTNB	-3.02591	Arena Sig.
SPNS3	-2.78887	Arena Sig.
RPS14	-1.52741	Arena Sig.
SOX5	-1.81698	Arena Sig.
RUFY2	-2.13892	Arena Sig.
NFATC3	-1.87169	Arena Sig.
COCH	-1.89657	Arena Sig.
ABHD12	-3.86325	Arena Sig.
VEGFB	-2.26924	Arena Sig.
BTBD3	-2.30349	Arena Sig.
REL	-2.46962	Arena Sig.
C1orf54	-4.37384	Arena Sig.
KLHDC2	-2.60941	Arena Sig.
CYP51A1	-2.16723	Arena Sig.
STK17B	-1.79337	Arena Sig.
RPL10L	-2.68259	Arena Sig.
PCMTD1	-1.46383	Arena Sig.
CLEC9A	-3.40516	Arena Sig.
RALGDS	-1.95558	Arena Sig.
FIS1	-2.29059	Arena Sig.
BIN1	-2.03099	Arena Sig.
ZNF283	-1.35401	Arena Sig.
AHR	-3.19914	Arena Sig.
SHFL	2.37893	Corona Sig.
MAFB	1.63044	Corona Sig.
ADM	1.52016	Corona Sig.
TRIL	1.34475	Corona Sig.
SLC35F6	1.26006	Corona Sig.
LY6E	1.89974	Corona Sig.
HES4	1.42928	Corona Sig.
EMC9	1.21136	Corona Sig.
SLC2A5	1.19617	Corona Sig.
IFIT1	1.47317	Corona Sig.
KLF4	1.16673	Corona Sig.
CORO1B	1.59953	Corona Sig.
TIMP1	1.12427	Corona Sig.
EPHA2	1.11906	Corona Sig.
TNFAIP2	1.16353	Corona Sig.
POR	1.101	Corona Sig.
BAHCC1	1.32273	Corona Sig.
C1QC	1.08217	Corona Sig.
CTSD	0.748302	Corona Sig.
ECM1	1.05365	Corona Sig.
LRRC25	1.04636	Corona Sig.
NINJ1	1.03039	Corona Sig.
HSD3B7	1.03502	Corona Sig.
PLEC	1.03148	Corona Sig.
THBD	1.0192	Corona Sig.
KCNQ1	1.06346	Corona Sig.
IL17RC	1.26777	Corona Sig.
JUNB	0.993507	Corona Sig.
JUP	0.980013	Corona Sig.
SPDEF	1.03479	Corona Sig.
SLC12A7	0.980651	Corona Sig.
SNX20	0.979576	Corona Sig.
RENBP	0.971662	Corona Sig.
RELA	1.2618	Corona Sig.
TOM1	0.957943	Corona Sig.
PLXNB2	0.995835	Corona Sig.
SLC46A1	0.944641	Corona Sig.
TNFRSF1B	1.18682	Corona Sig.
ZBP1	1.15394	Corona Sig.
CLEC7A	0.987181	Corona Sig.
DNPEP	1.31879	Corona Sig.
TRIM35	0.958965	Corona Sig.
APOBEC3G	0.93214	Corona Sig.
MTSS2	0.927984	Corona Sig.
MVP	0.926285	Corona Sig.
CYP2J2	1.11911	Corona Sig.
UNC93B1	1.77282	Corona Sig.
CUEDC1	0.954764	Corona Sig.
CD300C	0.910756	Corona Sig.
LFNG	0.9068	Corona Sig.
ACVRL1	0.960435	Corona Sig.
LGALS3BP	1.81156	Corona Sig.
EHBP1L1	0.982995	Corona Sig.
PTGIR	0.906262	Corona Sig.
MICALL2	0.945864	Corona Sig.
DRD4	1.31877	Corona Sig.
HYAL2	0.888505	Corona Sig.
UBE2L6	1.62168	Corona Sig.
NIBAN2	0.883754	Corona Sig.
KIRREL3	0.879005	Corona Sig.
KLHDC7B	1.74452	Corona Sig.
PSAP	0.919309	Corona Sig.
CTSL	0.874761	Corona Sig.
VAMP5	0.871958	Corona Sig.
PAQR8	1.00234	Corona Sig.
CSF1R	0.919192	Corona Sig.
BST2	1.74844	Corona Sig.
FAM50B	0.910416	Corona Sig.
NCDN	1.45185	Corona Sig.
GFOD1	0.86012	Corona Sig.
EPX	0.864713	Corona Sig.
FOXK1	0.90139	Corona Sig.
AZU1	0.85136	Corona Sig.
GRN	0.850863	Corona Sig.
IRF2BPL	1.16915	Corona Sig.
CYTH4	0.842419	Corona Sig.
GAS6	0.840202	Corona Sig.
CD63	0.883914	Corona Sig.
TNFRSF8	0.833871	Corona Sig.
APOBEC3C	1.0723	Corona Sig.
NGFR	0.835195	Corona Sig.
GNA15	0.882627	Corona Sig.
DRAP1	0.829105	Corona Sig.
IRF7	2.56867	Corona Sig.
RELB	0.821041	Corona Sig.
COL9A2	1.16522	Corona Sig.
TCF7L1	0.815819	Corona Sig.
AGTRAP	0.813172	Corona Sig.
CEBPB	0.856651	Corona Sig.
IER5	0.951297	Corona Sig.
NUCB1	0.854992	Corona Sig.
LIG1	1.60895	Corona Sig.
CD200R1L	0.979362	Corona Sig.
PLCB3	0.803946	Corona Sig.
SBNO2	0.84502	Corona Sig.
ZNF117	1.10451	Corona Sig.
PDE9A	1.00217	Corona Sig.
MICB	0.839791	Corona Sig.
CSF3R	0.841143	Corona Sig.
ATP6AP1	0.80001	Corona Sig.
SREBF1	0.799648	Corona Sig.
PLOD1	0.863561	Corona Sig.
LILRA2	0.708006	Corona Sig.
S100A2	0.789512	Corona Sig.
SFRP2	0.777858	Corona Sig.
NAGPA	0.781898	Corona Sig.
TMEM140	1.18788	Corona Sig.
CYP1B1	0.770245	Corona Sig.
CYFIP1	0.810329	Corona Sig.
SLC43A3	0.807433	Corona Sig.
PLEKHA4	0.804936	Corona Sig.
PIEZO1	0.763586	Corona Sig.
LTBR	1.35526	Corona Sig.
CD300A	0.759995	Corona Sig.
P2RY6	0.756134	Corona Sig.
PXDC1	0.789704	Corona Sig.
TCIRG1	0.78663	Corona Sig.
CBR1	1.00318	Corona Sig.
ADRA1D	1.40976	Corona Sig.
AGPAT3	0.783308	Corona Sig.
ELL	0.77731	Corona Sig.
MX1	2.82828	Corona Sig.
NAPA	1.29084	Corona Sig.
MDK	1.36512	Corona Sig.
S100P	0.774837	Corona Sig.
MR1	1.90296	Corona Sig.
BATF3	0.72549	Corona Sig.
TMEM51	0.762402	Corona Sig.
PLIN3	0.764789	Corona Sig.
VSIG10L	0.766519	Corona Sig.
ADAP2	0.762124	Corona Sig.
TOR2A	0.72531	Corona Sig.
SLC29A1	0.726253	Corona Sig.
SLC9A1	0.722772	Corona Sig.
DLGAP4	1.17646	Corona Sig.
TM9SF1	0.787375	Corona Sig.
CMTM3	0.754808	Corona Sig.
CDKN2B	0.717709	Corona Sig.
PAQR7	0.715196	Corona Sig.
ABI3	0.713151	Corona Sig.
STAT5A	0.710575	Corona Sig.
RILPL2	0.923338	Corona Sig.
DES	0.898867	Corona Sig.
RHBDF2	1.30826	Corona Sig.
SLC43A2	0.706106	Corona Sig.
NPC2	0.739663	Corona Sig.
PXN	0.706228	Corona Sig.
RRAS	0.739515	Corona Sig.
SH3D21	0.74138	Corona Sig.
TTC13	-1.56029	Corona Sig.
PABPC1	-1.48595	Corona Sig.
KLHDC2	-1.42295	Corona Sig.
SLC4A7	-1.33639	Corona Sig.
PABPC4	-1.55804	Corona Sig.
GHITM	-1.15788	Corona Sig.
RPS4X	-1.06819	Corona Sig.
EPRS1 /// QARS1	-1.76971	Corona Sig.
PTPN22	-1.13639	Corona Sig.
CNR2	-1.19702	Corona Sig.
NSA2	-1.08952	Corona Sig.
MMP10	-1.07097	Corona Sig.
EEF1G	-1.50779	Corona Sig.
FAR2	-1.12329	Corona Sig.
ABCC5	-1.03031	Corona Sig.
COX4I1	-1.01056	Corona Sig.
UIMC1	-0.99376	Corona Sig.
CPD	-1.03683	Corona Sig.
GZMK	-0.976834	Corona Sig.
H2AZ2	-1.14104	Corona Sig.
RPS29	-1.03309	Corona Sig.
FCER1A	-1.10812	Corona Sig.
RPS26	-1.01473	Corona Sig.
PFDN5	-0.958124	Corona Sig.
SNX5	-0.950629	Corona Sig.
TMCO6	-0.947626	Corona Sig.
HOPX	-0.951578	Corona Sig.
MBD4	-0.91502	Corona Sig.
RPL27	-1.00684	Corona Sig.
WBP1	-1.214	Corona Sig.
HMGB1	-0.933902	Corona Sig.
PRPSAP2	-0.937351	Corona Sig.
RPL6	-1.00306	Corona Sig.
RPSA	-0.975548	Corona Sig.
SRPK2	-0.921041	Corona Sig.
PGBD1	-0.914212	Corona Sig.
PFN1	-0.913805	Corona Sig.
SLC24A1	-0.959484	Corona Sig.
USP28	-1.028	Corona Sig.
MTMR1	-1.04687	Corona Sig.
RPS10	-1.0799	Corona Sig.
ABCB11	-0.945252	Corona Sig.
NEDD4L	-0.945837	Corona Sig.
GOLPH3L	-0.938402	Corona Sig.
IFT122	-1.01356	Corona Sig.
RWDD2B	-1.02585	Corona Sig.
PTDSS1	-0.966736	Corona Sig.
EIF3D	-1.14801	Corona Sig.
DENND6A	-0.858883	Corona Sig.
EIF4E2	-0.849964	Corona Sig.
RPS6	-1.15793	Corona Sig.
PRKRA	-0.850347	Corona Sig.
RPL24	-0.897157	Corona Sig.
FMC1-LUC7L2	-0.871336	Corona Sig.
TBC1D31	-0.889007	Corona Sig.
TPD52	-0.884305	Corona Sig.
ARHGAP19	-0.891952	Corona Sig.
TCTN1	-0.835698	Corona Sig.
RTN4IP1	-0.878919	Corona Sig.
UBE2D4	-0.879434	Corona Sig.
AKR1B1	-0.949515	Corona Sig.
CEP68	-0.879092	Corona Sig.
RPL12	-0.808142	Corona Sig.
DNASE1L3	-0.83608	Corona Sig.
METAP1D	-0.866486	Corona Sig.
N4BP2L1	-0.865736	Corona Sig.
PPP3CC	-0.815131	Corona Sig.
ZNF521	-0.814618	Corona Sig.
KLHDC1	-0.917273	Corona Sig.
CDH20	-0.807145	Corona Sig.
ZSCAN31	-0.852688	Corona Sig.
RPS5	-1.69241	Corona Sig.
UPF3A	-0.805735	Corona Sig.
CFL2	-0.808251	Corona Sig.
DGKG	-0.804462	Corona Sig.
RPS27A	-1.03529	Corona Sig.
SSR2	-0.926043	Corona Sig.
NIPSNAP2	-0.906729	Corona Sig.
ARMC2	-0.832087	Corona Sig.
UQCC2	-0.793176	Corona Sig.
CDH26	-0.791116	Corona Sig.
SLIRP	-0.832061	Corona Sig.
TMEM273	-0.823447	Corona Sig.
PCP4L1	-0.801824	Corona Sig.
CNOT9	-0.817553	Corona Sig.
RPL22	-0.967628	Corona Sig.
ZNF749	-0.819582	Corona Sig.
LBH	-0.772207	Corona Sig.
PTRHD1	-1.01327	Corona Sig.
FAM214A	-0.806749	Corona Sig.
EIF3K	-1.51817	Corona Sig.
RPS3	-1.46999	Corona Sig.
TSPAN5	-0.768289	Corona Sig.
CDCA7L	-0.765413	Corona Sig.
HLA-DOA	-1.00556	Corona Sig.
RIOX2	-0.759613	Corona Sig.
RPL19	-0.762905	Corona Sig.
RPS23	-0.801384	Corona Sig.
CSDE1	-0.763633	Corona Sig.
VAMP8	-0.759189	Corona Sig.
CILK1	-0.796432	Corona Sig.
INO80C	-0.753967	Corona Sig.
VPS25	-0.782692	Corona Sig.
COPZ1	-0.752447	Corona Sig.
CPA3	-0.819998	Corona Sig.
FCRLA	-0.752972	Corona Sig.
RPL10A	-1.38552	Corona Sig.
JPT1	-0.754571	Corona Sig.
CFAP58	-0.852105	Corona Sig.
AMT	-0.859546	Corona Sig.
ARRB2	-0.752976	Corona Sig.
PARP16	-0.747802	Corona Sig.
ATP5PO	-0.751813	Corona Sig.
ADK	-1.01471	Corona Sig.
ANKH	-0.802495	Corona Sig.
AP4B1	-0.74278	Corona Sig.
TBP	-0.786623	Corona Sig.
CTSK	-0.925219	Corona Sig.
RPS17	-0.889708	Corona Sig.
ARFIP2	-0.779428	Corona Sig.
RBL2	-0.777312	Corona Sig.
TMEM243	-0.733941	Corona Sig.
EIF3F	-1.41284	Corona Sig.
ZNF174	-0.734645	Corona Sig.
TENT5C	-0.897074	Corona Sig.
SECISBP2	-0.728685	Corona Sig.
ZNF211	-0.773544	Corona Sig.
STOML2	-0.727204	Corona Sig.
FAF1	-0.768525	Corona Sig.
ARNT	-0.696289	Corona Sig.
ZNF540	-0.724832	Corona Sig.
SLC4A1	-0.837719	Corona Sig.
DOCK3	-0.7505	Corona Sig.
RPS13	-1.18737	Corona Sig.
FCMR	-0.709666	Corona Sig.
ZCCHC3	-0.709788	Corona Sig.
FAM81A	-0.708127	Corona Sig.
CHCHD7	-0.743376	Corona Sig.
PITPNC1	-0.997992	Corona Sig.
GCSAM	-0.744458	Corona Sig.
PPIA	-0.699563	Corona Sig.
METTL7A	-0.738112	Corona Sig.
LMO2	2.59052	Filo Sig.
CXCL10	4.51111	Filo Sig.
NXF5	1.96664	Filo Sig.
HMGN2	6.26256	Filo Sig.
SERPINB1	3.29134	Filo Sig.
ADAR	5.38199	Filo Sig.
FPR1	2.63455	Filo Sig.
ARG2	2.64825	Filo Sig.
GNG11	1.28188	Filo Sig.
GSN	1.8967	Filo Sig.
UCHL5	0.983731	Filo Sig.
CAMK1G	2.41219	Filo Sig.
SLC2A14	2.10283	Filo Sig.
IFNG	1.09683	Filo Sig.
TRIM69	1.80576	Filo Sig.
TRIM55	1.12069	Filo Sig.
MRPS15	0.925137	Filo Sig.
EXT1	1.75814	Filo Sig.
LRMDA	1.5291	Filo Sig.
NADK	1.96279	Filo Sig.
LOH12CR2	3.61886	Filo Sig.
H3-3A	2.39598	Filo Sig.
NUDT16	1.56718	Filo Sig.
TFDP3	1.13731	Filo Sig.
HSD11B1	15.8964	Filo Sig.
C21orf91	2.80451	Filo Sig.
STX3	1.45822	Filo Sig.
ADGRF5	1.78792	Filo Sig.
C16orf46	1.74579	Filo Sig.
ZBP1	1.09737	Filo Sig.
H2BC10	8.61378	Filo Sig.
CEACAM3	2.79016	Filo Sig.
PGAM1	2.39554	Filo Sig.
C19orf38	2.314	Filo Sig.
GBP1	6.68148	Filo Sig.
TALDO1	1.29137	Filo Sig.
H2BC17	6.28084	Filo Sig.
C1orf162	1.56785	Filo Sig.
HSP90B3P	6.08432	Filo Sig.
GBP5	7.05603	Filo Sig.
CCL3L3	2.77678	Filo Sig.
SLCO4C1	1.57815	Filo Sig.
MS4A6A	1.06611	Filo Sig.
GNB4	1.21219	Filo Sig.
QPCT	1.04336	Filo Sig.
LPL	1.05312	Filo Sig.
CXorf21	5.40254	Filo Sig.
SP110	1.2053	Filo Sig.
RCBTB1	0.872198	Filo Sig.
UBE2NL	5.248	Filo Sig.
FES	1.2576	Filo Sig.
IL17RA	1.4883	Filo Sig.
UQCRQ	5.03872	Filo Sig.
TLR2	1.94537	Filo Sig.
TNFRSF1A	1.48618	Filo Sig.
CXCL11	5.17138	Filo Sig.
SEC22B	4.72205	Filo Sig.
AMOTL2	1.15405	Filo Sig.
TAT	1.03424	Filo Sig.
TRPM6	1.28603	Filo Sig.
CXCL2	2.32062	Filo Sig.
EMB	1.8654	Filo Sig.
CALM2	2.3112	Filo Sig.
SERPINE1	0.998455	Filo Sig.
TFDP1	2.19519	Filo Sig.
H2BC3	4.38828	Filo Sig.
PLOD1	1.00188	Filo Sig.
TMEM121B	1.20179	Filo Sig.
AP2A2	0.91588	Filo Sig.
TRIM49	4.32756	Filo Sig.
CBWD5	1.49969	Filo Sig.
MS4A6E	5.09175	Filo Sig.
GP6	1.22036	Filo Sig.
B2M	1.89651	Filo Sig.
PFKFB2	1.60847	Filo Sig.
AHSA1	0.931311	Filo Sig.
NDUFAF3	4.16398	Filo Sig.
IDO1	2.57417	Filo Sig.
CD93	0.990722	Filo Sig.
CAPZA1	1.43613	Filo Sig.
ZNF311	0.985137	Filo Sig.
RNF13	1.20303	Filo Sig.
TOMM6	4.10191	Filo Sig.
CYP3A5	1.74344	Filo Sig.
CTSC	0.860132	Filo Sig.
CBLN3	1.42842	Filo Sig.
TGFB1I1	1.09372	Filo Sig.
DAD1	0.633462	Filo Sig.
NFE2	1.86698	Filo Sig.
TSPO	0.934134	Filo Sig.
SAMSN1	1.49393	Filo Sig.
SVIP	0.954554	Filo Sig.
PCBD1	1.07773	Filo Sig.
CAP1	1.51142	Filo Sig.
BLZF1	2.13089	Filo Sig.
BCL2A1	1.49643	Filo Sig.
POLE4	1.21359	Filo Sig.
APOBEC3H	1.02486	Filo Sig.
ZNF879	3.79205	Filo Sig.
FCGR1B	3.78657	Filo Sig.
FRAT2	1.01066	Filo Sig.
SIRPB2	1.3719	Filo Sig.
DEK	1.20746	Filo Sig.
MYD88	2.29151	Filo Sig.
ARHGAP18	1.72964	Filo Sig.
TMEM255A	1.41185	Filo Sig.
VAMP3	1.04033	Filo Sig.
F11R	0.995248	Filo Sig.
ERP29	2.00603	Filo Sig.
ERAP2	1.62843	Filo Sig.
LILRA1	1.14498	Filo Sig.
PDIA6	1.23534	Filo Sig.
CD164	1.77503	Filo Sig.
PPP1R3D	2.59305	Filo Sig.
FNDC3B	1.14408	Filo Sig.
TARBP1	1.15746	Filo Sig.
BUD31	1.29826	Filo Sig.
EIF4G2	0.944338	Filo Sig.
MMADHC	1.26131	Filo Sig.
MGAM2	1.83342	Filo Sig.
BCL6B	0.915794	Filo Sig.
OR7C2	-1.92813	Filo Sig.
RBBP7	-1.26	Filo Sig.
ZCCHC14	-1.81355	Filo Sig.
RPL4	-2.25269	Filo Sig.
POGZ	-1.78693	Filo Sig.
AMY1C	-4.73811	Filo Sig.
RPL28	-1.34629	Filo Sig.
PTPDC1	-1.70388	Filo Sig.
ASH1L	-2.0205	Filo Sig.
TTTY14	-12.6087	Filo Sig.
ZNF763	-12.141	Filo Sig.
MSTO2P	-11.9604	Filo Sig.
ACBD7	-11.8142	Filo Sig.
HLA-DMA	-3.08131	Filo Sig.
C9orf153	-9.74012	Filo Sig.
CRYBB2P1	-8.2661	Filo Sig.
PHC1	-1.38704	Filo Sig.
HUWE1	-1.69697	Filo Sig.
ZMAT1	-1.27698	Filo Sig.
SNORA2A	-7.58751	Filo Sig.
LDB2	-1.25591	Filo Sig.
MAP3K12	-1.35097	Filo Sig.
RPS15AP10	-6.81634	Filo Sig.
SNORA70B	-6.60281	Filo Sig.
CD1C	-1.99411	Filo Sig.
KRTAP12-2	-6.44185	Filo Sig.
SLC22A11	-2.80029	Filo Sig.
ARHGEF1	-1.26647	Filo Sig.
RPS16P5	-5.77173	Filo Sig.
FAM74A4	-5.70882	Filo Sig.
RPSAP52	-5.68938	Filo Sig.
SCARNA1	-5.59366	Filo Sig.
GAS5	-5.51125	Filo Sig.
KRTAP5-2	-5.44675	Filo Sig.
SNORA75	-5.15921	Filo Sig.
DCAF8	-1.49483	Filo Sig.
RPS2P45	-5.01596	Filo Sig.
SNORA10	-5.01224	Filo Sig.
ZNF578	-5.00702	Filo Sig.
RPL24	-1.13149	Filo Sig.
ACTR3C	-4.707	Filo Sig.
RNPC3	-1.07403	Filo Sig.
LEF1	-1.19704	Filo Sig.
ANKRD13B	-0.959473	Filo Sig.
SCARNA16	-4.61762	Filo Sig.
DPY19L1P1	-4.57115	Filo Sig.
BRD1	-1.16069	Filo Sig.
SERPINA5	-1.44501	Filo Sig.
ANKRD44	-1.90808	Filo Sig.
STPG3	-2.48875	Filo Sig.
AOX2P	-1.21257	Filo Sig.
RPS7	-1.83124	Filo Sig.
AURKAP1	-4.24528	Filo Sig.
NAB2	-1.14402	Filo Sig.
ANKHD1-EIF4EBP3	-4.21889	Filo Sig.
GPR183	-1.8824	Filo Sig.
SLC16A7	-2.09171	Filo Sig.
HLA-DRA	-1.51761	Filo Sig.
WDR70	-2.09317	Filo Sig.
SNORA12	-3.95407	Filo Sig.
CLASP2	-2.62514	Filo Sig.
SCARNA12	-3.89253	Filo Sig.
EEF2	-2.23776	Filo Sig.
RPL21P44	-3.85014	Filo Sig.
RPS15A	-1.5282	Filo Sig.
ZKSCAN8	-1.28761	Filo Sig.
MIAT	-3.69999	Filo Sig.
RNU105B	-3.68186	Filo Sig.
SNORA53	-3.67142	Filo Sig.
FUT8	-1.65595	Filo Sig.
MX1	2.97064	Flavi Sig.
IFI6	3.07177	Flavi Sig.
XAF1	2.35593	Flavi Sig.
OASL	2.64699	Flavi Sig.
GUCY1B1	1.8216	Flavi Sig.
MX2	3.73529	Flavi Sig.
RSAD2	2.02104	Flavi Sig.
TRIM14	1.66478	Flavi Sig.
SMC2	1.1824	Flavi Sig.
TNFSF10	1.98979	Flavi Sig.
ADAM10	1.41757	Flavi Sig.
ANKFY1	1.12317	Flavi Sig.
IFI44L	2.5705	Flavi Sig.
PARP9	1.55147	Flavi Sig.
ADAR	1.16203	Flavi Sig.
PSTPIP2	1.43508	Flavi Sig.
DTX3L	1.72292	Flavi Sig.
ITGA2B	1.10495	Flavi Sig.
PLAC8	1.95246	Flavi Sig.
TAF4	1.09258	Flavi Sig.
ANK1	0.947813	Flavi Sig.
ARHGEF12	1.13994	Flavi Sig.
DEK	1.55871	Flavi Sig.
CXCL10	1.85048	Flavi Sig.
ARHGAP18	1.19614	Flavi Sig.
USP25	0.931119	Flavi Sig.
PARP14	1.07966	Flavi Sig.
MOCOS	1.21621	Flavi Sig.
RHBDF2	1.11581	Flavi Sig.
LAP3	1.10692	Flavi Sig.
IL12RB2	1.12223	Flavi Sig.
SPATS2L	2.16411	Flavi Sig.
TYMP	1.37507	Flavi Sig.
ARRDC3	1.46859	Flavi Sig.
E2F8	1.07664	Flavi Sig.
AP1B1	1.11534	Flavi Sig.
TRIM5	1.23706	Flavi Sig.
XBP1P1	1.40447	Flavi Sig.
TNFSF13B	1.40879	Flavi Sig.
DYSF	0.65566	Flavi Sig.
GNL2	1.04438	Flavi Sig.
C2	0.813946	Flavi Sig.
EPAS1	1.03154	Flavi Sig.
UGP2	1.13563	Flavi Sig.
SLC12A7	1.04131	Flavi Sig.
SCYL2	0.90924	Flavi Sig.
CSTF3	0.912714	Flavi Sig.
GCH1	1.1652	Flavi Sig.
TFEC	1.07933	Flavi Sig.
GIMAP4	1.76747	Flavi Sig.
POLE2	0.89895	Flavi Sig.
GMNN	1.09446	Flavi Sig.
CCNA2	1.05885	Flavi Sig.
CMPK2	1.41954	Flavi Sig.
RGL1	0.828836	Flavi Sig.
SELP	1.0012	Flavi Sig.
AGPAT3	1.27572	Flavi Sig.
TMBIM1	1.2542	Flavi Sig.
TFPI2	1.20354	Flavi Sig.
SEMA4D	0.913601	Flavi Sig.
AGAP2	0.827098	Flavi Sig.
JAK2	0.852736	Flavi Sig.
ABHD6	1.05915	Flavi Sig.
ZNF200	1.07066	Flavi Sig.
TNFRSF1B	1.38142	Flavi Sig.
DDX58	1.71336	Flavi Sig.
ITGB5	0.887305	Flavi Sig.
STAT1	1.98234	Flavi Sig.
CUL1	1.01957	Flavi Sig.
ST3GAL6	0.976913	Flavi Sig.
TRIM36	0.879019	Flavi Sig.
MMRN1	0.921194	Flavi Sig.
GFPT2	0.912344	Flavi Sig.
ATF7IP2	1.08483	Flavi Sig.
CCND2	1.4787	Flavi Sig.
ISG20	2.23502	Flavi Sig.
DDX56	1.035	Flavi Sig.
IL1A	1.1858	Flavi Sig.
SIGLEC9	0.998942	Flavi Sig.
CRTAM	0.999381	Flavi Sig.
FGD4	0.777024	Flavi Sig.
GRASP	0.979497	Flavi Sig.
PTPN18	0.942962	Flavi Sig.
UHRF1	0.841612	Flavi Sig.
PIK3AP1	1.02899	Flavi Sig.
CTSC	0.904391	Flavi Sig.
EHD3	1.17335	Flavi Sig.
DES	0.985944	Flavi Sig.
ZNF703	1.10746	Flavi Sig.
PSME2	1.19216	Flavi Sig.
ECT2	0.721759	Flavi Sig.
EPHA2	1.01075	Flavi Sig.
UTP25	0.950254	Flavi Sig.
LTBR	1.34209	Flavi Sig.
FNDC4	1.18814	Flavi Sig.
MAPRE2	0.894838	Flavi Sig.
FUBP3	0.84123	Flavi Sig.
USP31	0.684275	Flavi Sig.
SIK2	0.796547	Flavi Sig.
FERMT3	0.994846	Flavi Sig.
DNMT1	1.32536	Flavi Sig.
RAB6B	1.00489	Flavi Sig.
SLAMF6	0.997424	Flavi Sig.
GLRX	1.67931	Flavi Sig.
JOSD1	1.00213	Flavi Sig.
THBS1	1.61481	Flavi Sig.
DHRS9	0.861032	Flavi Sig.
OAS2	3.02725	Flavi Sig.
MLLT1	0.821563	Flavi Sig.
RGS18	1.03428	Flavi Sig.
PRMT5	0.671006	Flavi Sig.
BCL2L14	1.05677	Flavi Sig.
LGALS8	0.856502	Flavi Sig.
PTGFRN	0.907932	Flavi Sig.
WDHD1	0.652878	Flavi Sig.
SH2B2	0.979828	Flavi Sig.
DAAM1	0.63779	Flavi Sig.
CORO2A	0.772022	Flavi Sig.
GET1	0.941837	Flavi Sig.
TBX21	1.04269	Flavi Sig.
IFI35	1.03178	Flavi Sig.
SNAPC3	0.830629	Flavi Sig.
GNA11	0.898318	Flavi Sig.
GP9	1.19259	Flavi Sig.
SCN1B	1.32557	Flavi Sig.
REEP4	0.854518	Flavi Sig.
ARID3A	0.937811	Flavi Sig.
SH2D2A	0.921318	Flavi Sig.
IL2RA	0.920218	Flavi Sig.
ANKRD22	0.965851	Flavi Sig.
GPATCH4	0.863932	Flavi Sig.
DHX58	2.33422	Flavi Sig.
SMC1A	0.687822	Flavi Sig.
HPSE	1.12654	Flavi Sig.
AZI2	0.889575	Flavi Sig.
CACNB1	0.786721	Flavi Sig.
ACVR1	0.803547	Flavi Sig.
KCTD14	2.20379	Flavi Sig.
PDE5A	0.719931	Flavi Sig.
ISG15	2.83719	Flavi Sig.
BLZF1	0.805245	Flavi Sig.
USO1	0.88199	Flavi Sig.
BST2	1.12003	Flavi Sig.
ACBD7	1.34373	Flavi Sig.
LY6E	1.04228	Flavi Sig.
TNFAIP6	0.922271	Flavi Sig.
HMMR	0.699948	Flavi Sig.
DDIT3	1.04267	Flavi Sig.
GOSR1	0.685119	Flavi Sig.
SEPTIN2 /// SEPTIN6	0.964166	Flavi Sig.
GEM	1.02239	Flavi Sig.
TMEM150B	1.07409	Flavi Sig.
MFSD2B	0.76403	Flavi Sig.
SCLY	0.685848	Flavi Sig.
ORC1	0.795547	Flavi Sig.
MOB3C	1.31716	Flavi Sig.
RIPK2	1.04848	Flavi Sig.
MMADHC	0.805958	Flavi Sig.
APOBEC3G	0.909944	Flavi Sig.
RTP4	1.40407	Flavi Sig.
LANCL3	0.846448	Flavi Sig.
ZC3H13	0.615173	Flavi Sig.
PCDH1	0.726031	Flavi Sig.
FKBP4	1.02152	Flavi Sig.
MAPKAPK3	0.8168	Flavi Sig.
CEP55	1.06159	Flavi Sig.
RAP1B	1.14128	Flavi Sig.
PTGIR	1.06236	Flavi Sig.
GBA	0.716539	Flavi Sig.
SLTM	0.640412	Flavi Sig.
IFIT3	2.96554	Flavi Sig.
SERPINI1	0.931862	Flavi Sig.
NEGR1	0.889696	Flavi Sig.
IFI27	4.12873	Flavi Sig.
IL15	0.85364	Flavi Sig.
ABCD1	0.813128	Flavi Sig.
SLC25A25	0.912219	Flavi Sig.
IFI44	2.11695	Flavi Sig.
RUVBL1	0.667558	Flavi Sig.
IRF2BPL	1.63618	Flavi Sig.
PDE4D	0.658912	Flavi Sig.
ADAMTS15	0.758314	Flavi Sig.
ICAM1	0.892762	Flavi Sig.
AK2	0.762894	Flavi Sig.
SECTM1	1.72072	Flavi Sig.
SEC24D	1.3192	Flavi Sig.
IL15RA	0.772234	Flavi Sig.
F13A1	1.40981	Flavi Sig.
EPB41L3	0.698449	Flavi Sig.
PLXDC1	0.649035	Flavi Sig.
TCF19	0.696481	Flavi Sig.
RNF213	2.64928	Flavi Sig.
GPR171	1.71374	Flavi Sig.
IL7	0.963182	Flavi Sig.
FAM111B	1.20998	Flavi Sig.
MFSD12	0.982895	Flavi Sig.
FLI1	0.915962	Flavi Sig.
RRBP1	0.611728	Flavi Sig.
ICA1	0.654047	Flavi Sig.
SHC1	0.956489	Flavi Sig.
WNT6	0.988279	Flavi Sig.
TAF5L	0.852565	Flavi Sig.
IMPAD1	0.734782	Flavi Sig.
TLNRD1	0.911102	Flavi Sig.
MRTFA	0.647049	Flavi Sig.
EIF2AK2	2.41665	Flavi Sig.
NAGK	1.23773	Flavi Sig.
KANK2	0.898047	Flavi Sig.
XPO1	0.642653	Flavi Sig.
KLHDC7B	2.4091	Flavi Sig.
HES5	0.906248	Flavi Sig.
HOXD8	0.972352	Flavi Sig.
TAL1	0.991611	Flavi Sig.
LRRTM1	0.874977	Flavi Sig.
APOBEC3A	1.5645	Flavi Sig.
PLCB3	0.602751	Flavi Sig.
PSMF1	0.916493	Flavi Sig.
IRF7	1.26669	Flavi Sig.
SIGLEC1	1.45906	Flavi Sig.
MICALCL	0.879025	Flavi Sig.
PF4V1	1.08478	Flavi Sig.
MPDU1	0.829768	Flavi Sig.
MARCKS	1.3067	Flavi Sig.
OGFR	0.692303	Flavi Sig.
HEG1	0.795983	Flavi Sig.
OPA3	0.830249	Flavi Sig.
NAF1	0.747841	Flavi Sig.
C1QA	0.796437	Flavi Sig.
CMTR1	2.97678	Flavi Sig.
STX11	1.04057	Flavi Sig.
CPOX	0.983337	Flavi Sig.
ZC4H2	0.716177	Flavi Sig.
RIPK3	0.658275	Flavi Sig.
POLR3D	0.697132	Flavi Sig.
NFE2L2	1.0219	Flavi Sig.
TESPA1	2.98415	Flavi Sig.
ZNF202	0.614576	Flavi Sig.
DTL	1.09357	Flavi Sig.
GATA2	1.05003	Flavi Sig.
TAX1BP3	0.800241	Flavi Sig.
IFIT1	1.93804	Flavi Sig.
SDC3	1.60164	Flavi Sig.
CD274	1.74562	Flavi Sig.
ZSCAN22	0.841626	Flavi Sig.
HDGFL1	1.48809	Flavi Sig.
ESAM	1.2333	Flavi Sig.
S1PR5	1.23946	Flavi Sig.
CDKN1A	1.19454	Flavi Sig.
TMEM255A	2.55913	Flavi Sig.
USP18	1.63661	Flavi Sig.
SLA	0.835695	Flavi Sig.
MFSD6	0.658871	Flavi Sig.
CASP4	0.685073	Flavi Sig.
NGFR	0.771198	Flavi Sig.
HILPDA	0.790643	Flavi Sig.
ARFGAP1	0.970466	Flavi Sig.
FABP5	0.999018	Flavi Sig.
ECE2	0.715712	Flavi Sig.
FOXA2	0.71709	Flavi Sig.
MPIG6B	1.65554	Flavi Sig.
SEPTIN5	0.974287	Flavi Sig.
MYOF	1.07243	Flavi Sig.
ZC3HAV1	0.644873	Flavi Sig.
MEX3B	0.816365	Flavi Sig.
IGF2R	-1.06581	Flavi Sig.
SENP2	-1.45179	Flavi Sig.
MGAM	-1.03303	Flavi Sig.
ANKHD1-EIF4EBP3	-1.10255	Flavi Sig.
POLD3	-1.55394	Flavi Sig.
EEF1G	-1.55613	Flavi Sig.
PREX1	-1.53118	Flavi Sig.
HUWE1	-0.653375	Flavi Sig.
RPL13A	-0.811808	Flavi Sig.
PRPF8	-0.965537	Flavi Sig.
PREP	-1.12507	Flavi Sig.
SIPA1L2	-1.11855	Flavi Sig.
AQR	-1.03812	Flavi Sig.
CYB5R4	-1.10298	Flavi Sig.
UBE4A	-0.899959	Flavi Sig.
SMPD2	-1.14816	Flavi Sig.
LPCAT1	-1.08339	Flavi Sig.
KIAA0355	-1.08743	Flavi Sig.
PIAS2	-0.945032	Flavi Sig.
HAL	-0.9517	Flavi Sig.
GAPVD1	-1.02377	Flavi Sig.
KAT6A	-1.07917	Flavi Sig.
IGF1R	-0.913881	Flavi Sig.
UBA1	-0.807973	Flavi Sig.
RPL15	-1.43462	Flavi Sig.
ABHD12	-0.996089	Flavi Sig.
DCP2	-1.1543	Flavi Sig.
MOB3A	-1.43098	Flavi Sig.
CYLD	-1.10732	Flavi Sig.
RNASET2	-0.892026	Flavi Sig.
HECTD1	-0.645543	Flavi Sig.
SLC35E1	-1.17368	Flavi Sig.
XRCC5	-0.75323	Flavi Sig.
PABPC4	-1.04966	Flavi Sig.
RBM33	-1.25737	Flavi Sig.
AKT3	-0.761527	Flavi Sig.
HSPA14	-0.759516	Flavi Sig.
GORASP2	-0.800998	Flavi Sig.
CLEC17A	-0.9644	Flavi Sig.
DSTYK	-0.680084	Flavi Sig.
CDK13	-0.822645	Flavi Sig.
SORL1	-1.96376	Flavi Sig.
RNF216	-0.935676	Flavi Sig.
LETMD1	-0.780949	Flavi Sig.
TAB2	-0.975339	Flavi Sig.
PPWD1	-0.900783	Flavi Sig.
EIF2D	-0.764245	Flavi Sig.
L3MBTL3	-0.621092	Flavi Sig.
MED25	-0.823181	Flavi Sig.
SERPINE2	-1.59198	Flavi Sig.
EIF4B	-0.865621	Flavi Sig.
PPTC7	-1.32528	Flavi Sig.
HBS1L	-0.634227	Flavi Sig.
SMARCC2	-0.864237	Flavi Sig.
HEATR5B	-0.607024	Flavi Sig.
DEF6	-0.80016	Flavi Sig.
SEC16A	-0.680791	Flavi Sig.
CCT2	-0.659791	Flavi Sig.
SLC31A2	-0.966065	Flavi Sig.
WDR33	-0.713851	Flavi Sig.
WDR19	-0.852559	Flavi Sig.
RPS10	-1.06247	Flavi Sig.
TMEM67	-0.676909	Flavi Sig.
RPL22	-1.44136	Flavi Sig.
RAD21	-0.840267	Flavi Sig.
ATP8B4	-0.62394	Flavi Sig.
ABTB1	-0.72858	Flavi Sig.
CHST2	-1.14287	Flavi Sig.
NUP155	-1.23029	Flavi Sig.
TMEM127	-1.17182	Flavi Sig.
SIK3	-0.670729	Flavi Sig.
SP3	-1.14324	Flavi Sig.
UBXN1	-0.658172	Flavi Sig.
IP6K2	-0.65687	Flavi Sig.
ST6GALNAC2	-1.65314	Flavi Sig.
LEMD3	-1.3337	Flavi Sig.
PLEKHG3	-0.624671	Flavi Sig.
MIR15B	-4.32614	Flavi Sig.
PSMC4	-0.754688	Flavi Sig.
TBC1D1	-0.60041	Flavi Sig.
TBC1D25	-0.751636	Flavi Sig.
HECA	-1.11289	Flavi Sig.
MIR423	-4.07524	Flavi Sig.
YTHDF1	-0.900531	Flavi Sig.
GNG2	-0.924032	Flavi Sig.
SNRNP27	-0.769077	Flavi Sig.
TRIM37	-0.987008	Flavi Sig.
HERC1	-1.7416	Flavi Sig.
PIKFYVE	-1.2804	Flavi Sig.
RPL10A	-1.35553	Flavi Sig.
FOXO1	-0.935681	Flavi Sig.
TRMU	-0.623408	Flavi Sig.
EIF3D	-0.891817	Flavi Sig.
PCBP2	-1.40686	Flavi Sig.
MIR505	-3.39017	Flavi Sig.
CEP19	-0.851078	Flavi Sig.
GCNT7	-0.871435	Flavi Sig.
RPL11	-1.15977	Flavi Sig.
SUPT5H	-0.813464	Flavi Sig.
RPS15	-0.867617	Flavi Sig.
DENND4A	-1.33301	Flavi Sig.
ITPR2	-0.98445	Flavi Sig.
RPS21	-1.08905	Flavi Sig.
PHF8	-0.662478	Flavi Sig.
VRK1	-0.627699	Flavi Sig.
PI16	-1.21606	Flavi Sig.
RPL3	-1.03804	Flavi Sig.
RAF1	-1.14823	Flavi Sig.
MED13L	-1.23384	Flavi Sig.
TGFBRAP1	-0.856179	Flavi Sig.
EEF1A1	-0.825678	Flavi Sig.
JKAMP	-0.617505	Flavi Sig.
KDM7A	-2.56098	Flavi Sig.
ACP1	-1.31747	Flavi Sig.
MPZL3	-0.700369	Flavi Sig.
MBOAT7	-1.00495	Flavi Sig.
AGO4	-2.45383	Flavi Sig.
LRRN1	-0.948858	Flavi Sig.
MIR32	-2.66714	Flavi Sig.
CCR6	-0.915876	Flavi Sig.
ARHGAP4	-0.798634	Flavi Sig.
ATP6V1G2	-0.886872	Flavi Sig.
MOV10	3.41033	Ortho Sig.
EIF2AK2	3.13736	Ortho Sig.
NOD2	1.99885	Ortho Sig.
GBP2	3.03946	Ortho Sig.
TRIM14	2.38737	Ortho Sig.
GCH1	3.0728	Ortho Sig.
ALPK1	2.34864	Ortho Sig.
DTX3L	3.31347	Ortho Sig.
MT2A	3.20971	Ortho Sig.
ISG20	3.44014	Ortho Sig.
TDRD7	3.32561	Ortho Sig.
CREM	1.74433	Ortho Sig.
DNPEP	2.92245	Ortho Sig.
BST2	2.88717	Ortho Sig.
MX1	2.89173	Ortho Sig.
PARP14	2.75119	Ortho Sig.
MOB3C	2.98976	Ortho Sig.
LAP3	2.64692	Ortho Sig.
TRIM22	1.86812	Ortho Sig.
VCPIP1	1.88531	Ortho Sig.
WARS1	1.7546	Ortho Sig.
RIPK2	2.37505	Ortho Sig.
PIK3AP1	2.41016	Ortho Sig.
SAMD4A	2.43551	Ortho Sig.
AZI2	2.29395	Ortho Sig.
CSRNP1	2.43598	Ortho Sig.
LRRC42	1.67059	Ortho Sig.
ABHD6	2.28413	Ortho Sig.
ZNF684	2.16338	Ortho Sig.
CHMP5	3.36013	Ortho Sig.
NAPA	2.15262	Ortho Sig.
TRIM21	4.48126	Ortho Sig.
MYO7B	1.58757	Ortho Sig.
IFITM3	1.30595	Ortho Sig.
TIMM23	1.37513	Ortho Sig.
TOR1B	3.76078	Ortho Sig.
MT1X	3.70824	Ortho Sig.
ST3GAL4	1.47253	Ortho Sig.
SMCHD1	1.90961	Ortho Sig.
CMPK2	3.67183	Ortho Sig.
IFIH1	3.86303	Ortho Sig.
ZNF267	1.88038	Ortho Sig.
TMEM60	3.5766	Ortho Sig.
CCL3	1.42755	Ortho Sig.
RIN2	4.42997	Ortho Sig.
LIG1	3.5466	Ortho Sig.
TYMP	1.75615	Ortho Sig.
TM2D2	3.2159	Ortho Sig.
ATP6V1D	1.83164	Ortho Sig.
PLAC8	2.87076	Ortho Sig.
HMOX1	3.11539	Ortho Sig.
LSM2	3.05138	Ortho Sig.
DRAP1	2.97991	Ortho Sig.
KCTD14	3.08219	Ortho Sig.
SPATS2L	5.69455	Ortho Sig.
SEC22A	1.72986	Ortho Sig.
SUPT4H1	2.93429	Ortho Sig.
EXT1	2.96351	Ortho Sig.
ELOC	1.60441	Ortho Sig.
CTSC	1.01411	Ortho Sig.
EXOSC3	1.91968	Ortho Sig.
CWC25	1.79202	Ortho Sig.
CTSL	1.78319	Ortho Sig.
NDUFV2	1.63658	Ortho Sig.
SCLT1	2.72557	Ortho Sig.
SUMO1	1.20809	Ortho Sig.
TNFSF10	2.73299	Ortho Sig.
IDO1	1.60232	Ortho Sig.
BAZ1A	1.51515	Ortho Sig.
PRPF3	2.69552	Ortho Sig.
SLC11A2	1.21889	Ortho Sig.
MARCKS	1.62931	Ortho Sig.
SEC24D	2.50542	Ortho Sig.
ZNF622	1.57298	Ortho Sig.
CNIH4	2.54637	Ortho Sig.
STK3	1.55975	Ortho Sig.
XRN1	2.07175	Ortho Sig.
WRAP73	1.61694	Ortho Sig.
PATL1	2.41666	Ortho Sig.
SOCS1	2.40198	Ortho Sig.
TMSB10	2.52489	Ortho Sig.
IFIT2	2.97823	Ortho Sig.
CASP12	1.18955	Ortho Sig.
MAG	1.34506	Ortho Sig.
ZCCHC2	2.3106	Ortho Sig.
KARS1	1.45881	Ortho Sig.
ATP6V1B2	1.48231	Ortho Sig.
RBFOX2	2.67946	Ortho Sig.
MRFAP1	1.20673	Ortho Sig.
HDHD3	1.42572	Ortho Sig.
WDR48	2.33024	Ortho Sig.
TRIM38	2.35789	Ortho Sig.
PSMA4	1.98752	Ortho Sig.
TARBP1	2.1967	Ortho Sig.
CXCL10	3.444	Ortho Sig.
ATF6	2.13835	Ortho Sig.
CISH	2.20662	Ortho Sig.
HES4	2.13755	Ortho Sig.
PHF21A	1.11962	Ortho Sig.
SEC24A	0.970696	Ortho Sig.
ELL2	1.40472	Ortho Sig.
MKNK1	1.35301	Ortho Sig.
SERPINB1	2.13325	Ortho Sig.
NMI	2.12678	Ortho Sig.
CLN5	2.10607	Ortho Sig.
TENT4A	2.47424	Ortho Sig.
RIPK3	1.39916	Ortho Sig.
SEPHS2	2.05869	Ortho Sig.
ADPGK	1.38502	Ortho Sig.
PRKCE	2.03168	Ortho Sig.
TYMS	0.936715	Ortho Sig.
MAPKAP1	0.875824	Ortho Sig.
TSPAN14	2.04236	Ortho Sig.
LYSMD2	2.07321	Ortho Sig.
TIMP1	1.31002	Ortho Sig.
SUMO2	1.05641	Ortho Sig.
JUNB	2.08973	Ortho Sig.
SLC8A1	1.30565	Ortho Sig.
RAB8B	1.95737	Ortho Sig.
CCL11	1.92277	Ortho Sig.
MRPL33	1.22745	Ortho Sig.
TLK2	1.95046	Ortho Sig.
IRF2BPL	2.24522	Ortho Sig.
VMP1	2.23824	Ortho Sig.
RGL1	2.00831	Ortho Sig.
NPEPL1	1.03803	Ortho Sig.
TBC1D2	1.98644	Ortho Sig.
BAK1	2.89248	Ortho Sig.
EMP3	1.87636	Ortho Sig.
NARS2	1.89618	Ortho Sig.
PLSCR1	2.25356	Ortho Sig.
ERAP2	1.86359	Ortho Sig.
MED10	1.8117	Ortho Sig.
JAK2	1.81828	Ortho Sig.
DRG1	1.83524	Ortho Sig.
CD164	1.24279	Ortho Sig.
BARD1	2.54706	Ortho Sig.
PHLPP1	1.80926	Ortho Sig.
SNX10	1.80442	Ortho Sig.
IER2	1.78897	Ortho Sig.
BAG3	1.7572	Ortho Sig.
STING1	1.80336	Ortho Sig.
PTPN2	1.35816	Ortho Sig.
RBCK1	0.939724	Ortho Sig.
ELF1	1.77148	Ortho Sig.
RPL23A	-1.35445	Ortho Sig.
KDM4B	-2.3487	Ortho Sig.
FOXP1	-1.47397	Ortho Sig.
HBG2	-1.38081	Ortho Sig.
PHOSPHO1	-1.99283	Ortho Sig.
SBNO1	-1.41376	Ortho Sig.
RBM38	-1.64783	Ortho Sig.
MBNL3	-1.2317	Ortho Sig.
BMP2K	-2.1409	Ortho Sig.
TGFBR1	-1.6695	Ortho Sig.
TSPAN5	-2.58284	Ortho Sig.
CXCR3	-1.45679	Ortho Sig.
CYFIP2	-1.0754	Ortho Sig.
FGFR1OP	-2.27555	Ortho Sig.
DPEP2	-2.31401	Ortho Sig.
AMFR	-1.96056	Ortho Sig.
PDE6H	-2.11966	Ortho Sig.
PLCB2	-2.04487	Ortho Sig.
ALAS2	-1.56019	Ortho Sig.
SNCA	-1.65084	Ortho Sig.
PARM1	-1.86438	Ortho Sig.
ZNF329	-1.97224	Ortho Sig.
KCNH3	-1.79996	Ortho Sig.
PTPN22	-1.31316	Ortho Sig.
MX1	3.41349	VRS Sig.
OASL	2.7852	VRS Sig.
IFI6	2.99769	VRS Sig.
SLC29A1	0.780365	VRS Sig.
STAT1	2.53751	VRS Sig.
LGALS3BP	1.84245	VRS Sig.
ISG20	2.10813	VRS Sig.
IFI27	4.03048	VRS Sig.
SLC2A5	1.07588	VRS Sig.
IFI44L	3.43141	VRS Sig.
C1QC	1.03042	VRS Sig.
PARP9	2.08377	VRS Sig.
CXCL10	2.6896	VRS Sig.
OAS2	3.05565	VRS Sig.
IFIT3	3.20343	VRS Sig.
IFI44	2.82634	VRS Sig.
MX2	3.28327	VRS Sig.
SIGLEC9	0.810661	VRS Sig.
TRIM14	2.58193	VRS Sig.
DDX58	2.45196	VRS Sig.
PARP14	2.01987	VRS Sig.
DDX60	3.5391	VRS Sig.
IRF7	2.34587	VRS Sig.
AGPAT3	0.957783	VRS Sig.
SPATS2L	2.64497	VRS Sig.
EIF2AK2	2.62258	VRS Sig.
BST2	1.87878	VRS Sig.
ADAR	2.30799	VRS Sig.
OAS1	2.91055	VRS Sig.
JAK2	1.43336	VRS Sig.
RIN2	2.0266	VRS Sig.
RTP4	2.03212	VRS Sig.
TRIM5	1.36026	VRS Sig.
TMEM255A	2.02542	VRS Sig.
SEC24D	1.63168	VRS Sig.
CD274	2.29905	VRS Sig.
DNPEP	1.48414	VRS Sig.
STAT2	2.55205	VRS Sig.
HERC6	2.52856	VRS Sig.
UBE2L6	2.18546	VRS Sig.
ZBP1	1.10789	VRS Sig.
GLRX	1.88402	VRS Sig.
LAP3	2.07003	VRS Sig.
AIM2	0.813874	VRS Sig.
EPSTI1	3.1609	VRS Sig.
PML	2.02246	VRS Sig.
HYAL2	0.771326	VRS Sig.
GFPT2	1.05119	VRS Sig.
SDC3	1.76476	VRS Sig.
ESAM	0.98981	VRS Sig.
DDX60L	1.77733	VRS Sig.
DTX3L	1.98348	VRS Sig.
SAMD4A	2.39804	VRS Sig.
SIGLEC1	2.62131	VRS Sig.
KCTD14	3.17072	VRS Sig.
IDO1	1.34235	VRS Sig.
NAPA	1.49002	VRS Sig.
CMPK2	2.778	VRS Sig.
IFIT1	2.15037	VRS Sig.
ISG15	3.23404	VRS Sig.
ZCCHC2	2.0141	VRS Sig.
DRAP1	1.09989	VRS Sig.
FBXO6	2.51737	VRS Sig.
CISH	1.19904	VRS Sig.
PLCB3	0.618731	VRS Sig.
ADAP2	1.02335	VRS Sig.
TNFAIP6	1.63784	VRS Sig.
IRF2BPL	1.19302	VRS Sig.
DHRS9	1.29654	VRS Sig.
OGFR	1.18438	VRS Sig.
GCH1	1.6955	VRS Sig.
UNC93B1	1.5806	VRS Sig.
AMOTL2	0.674019	VRS Sig.
CORO2A	1.99746	VRS Sig.
LTBR	1.2411	VRS Sig.
IFI35	2.12113	VRS Sig.
TNK2	1.28358	VRS Sig.
HERC5	3.32023	VRS Sig.
PLA2G4C	2.6846	VRS Sig.
ECM1	0.81011	VRS Sig.
PSME2	1.72938	VRS Sig.
NIBAN2	0.718631	VRS Sig.
XAF1	2.49064	VRS Sig.
IFIT2	2.47715	VRS Sig.
CCRL2	2.03207	VRS Sig.
TRIM21	2.21798	VRS Sig.
OAS3	2.46046	VRS Sig.
EPAS1	1.07668	VRS Sig.
RNF175	0.754186	VRS Sig.
CLEC4G	0.658822	VRS Sig.
SERPINB1	1.61658	VRS Sig.
EXT1	1.12224	VRS Sig.
ERAP2	1.05023	VRS Sig.
SCN1B	0.886848	VRS Sig.
PARP11	1.53664	VRS Sig.
SCIN	1.86709	VRS Sig.
PPP2CB	0.880943	VRS Sig.
CYBB	1.20862	VRS Sig.
NINJ1	0.876232	VRS Sig.
CUEDC1	1.04514	VRS Sig.
RILPL2	1.10276	VRS Sig.
CLEC7A	0.803482	VRS Sig.
ITGA2B	0.790175	VRS Sig.
LIG1	1.94514	VRS Sig.
IL1RN	1.79635	VRS Sig.
PLAC8	1.8406	VRS Sig.
LAMP1	1.06443	VRS Sig.
CHMP5	1.9247	VRS Sig.
MICALL2	0.690017	VRS Sig.
SLC9A1	0.825193	VRS Sig.
IRF9	1.58281	VRS Sig.
DHX58	2.81083	VRS Sig.
MOCOS	2.39304	VRS Sig.
PSTPIP2	1.48308	VRS Sig.
TIMP1	0.964834	VRS Sig.
TADA3	0.70961	VRS Sig.
IFIH1	2.28904	VRS Sig.
ADAMTSL4	1.13829	VRS Sig.
MYOF	1.40641	VRS Sig.
FAM50B	1.4507	VRS Sig.
P2RY6	1.50633	VRS Sig.
CLU	1.15945	VRS Sig.
RSAD2	2.08588	VRS Sig.
USP18	2.68126	VRS Sig.
RHBDF2	1.52054	VRS Sig.
ROCK2	0.960316	VRS Sig.
PLXDC1	0.635174	VRS Sig.
ITGB5	0.803745	VRS Sig.
ALPK1	1.47872	VRS Sig.
P2RX1	0.736179	VRS Sig.
SAMD9	1.59934	VRS Sig.
GFI1B	0.996815	VRS Sig.
CTSA	1.14239	VRS Sig.
TIFA	1.28548	VRS Sig.
SERPING1	1.55963	VRS Sig.
FGD4	0.794313	VRS Sig.
BCL2L14	1.69583	VRS Sig.
TRANK1	1.89485	VRS Sig.
ACP3	0.834276	VRS Sig.
RRBP1	0.811014	VRS Sig.
SERPINE1	0.876489	VRS Sig.
S100P	1.7567	VRS Sig.
PAXBP1-AS1	10.6609	VRS Sig.
RRAS	0.851408	VRS Sig.
SRC	1.08656	VRS Sig.
EHD4	1.32558	VRS Sig.
CTSC	0.713176	VRS Sig.
STX4	0.968419	VRS Sig.
ADM	1.17867	VRS Sig.
RNF13	0.781454	VRS Sig.
ARHGAP18	0.960374	VRS Sig.
BAIAP2	0.681947	VRS Sig.
WARS1	1.49762	VRS Sig.
GAS6	0.995394	VRS Sig.
MYO7B	1.86377	VRS Sig.
RGL1	1.16983	VRS Sig.
FBXO39	1.65753	VRS Sig.
TNFSF10	1.99406	VRS Sig.
C2	1.06294	VRS Sig.
DYSF	1.72547	VRS Sig.
SAMHD1	1.47153	VRS Sig.
PCK2	0.763165	VRS Sig.
SCO2	1.36704	VRS Sig.
SDCBP	0.863308	VRS Sig.
APOBEC3G	0.827344	VRS Sig.
CNP	1.63311	VRS Sig.
TFPI2	1.02148	VRS Sig.
TYMP	1.58737	VRS Sig.
PAQR8	0.802937	VRS Sig.
GIMAP2	1.04661	VRS Sig.
NOD2	1.05167	VRS Sig.
F11R	0.716749	VRS Sig.
FAM111A	1.71122	VRS Sig.
STX11	1.05656	VRS Sig.
GIMAP4	1.41271	VRS Sig.
NCDN	0.922052	VRS Sig.
ZNFX1	1.45195	VRS Sig.
ITPRIPL2	0.694607	VRS Sig.
ELF4	1.16097	VRS Sig.
CMTR1	2.47803	VRS Sig.
ODF3B	1.52436	VRS Sig.
GRN	1.15467	VRS Sig.
APOBEC3A	1.67445	VRS Sig.
RAB8A	0.791551	VRS Sig.
ETV7	1.81539	VRS Sig.
TOR1B	1.82034	VRS Sig.
HSD3B7	1.12802	VRS Sig.
RENBP	0.645813	VRS Sig.
STING1	1.12425	VRS Sig.
ERP29	1.12657	VRS Sig.
RAB44	1.77829	VRS Sig.
RIPK2	1.35431	VRS Sig.
TFEC	1.38642	VRS Sig.
KIF1A	0.789356	VRS Sig.
TLR2	1.15779	VRS Sig.
HEBP1	1.14724	VRS Sig.
USP25	1.13289	VRS Sig.
TRIL	1.07775	VRS Sig.
NAGK	1.4139	VRS Sig.
CD63	1.43497	VRS Sig.
ATP13A1	1.50739	VRS Sig.
MS4A6A	0.680121	VRS Sig.
ARMCX1	1.58489	VRS Sig.
COMP	1.36858	VRS Sig.
FAS	0.89569	VRS Sig.
CSF1	0.897198	VRS Sig.
AP2A2	0.775257	VRS Sig.
MFSD12	0.694116	VRS Sig.
THBD	0.906943	VRS Sig.
ABCD1	0.83075	VRS Sig.
C1orf162	0.785499	VRS Sig.
APOL6	1.77535	VRS Sig.
BAK1	1.70405	VRS Sig.
NCOA7	1.54022	VRS Sig.
CABP5	1.50055	VRS Sig.
C1QA	0.770777	VRS Sig.
HMOX1	1.82825	VRS Sig.
CPT2	1.07473	VRS Sig.
LINC00689	2.02546	VRS Sig.
PTGS1	0.77635	VRS Sig.
PDCD1LG2	1.1849	VRS Sig.
RNASEL	1.24156	VRS Sig.
CD200R1L	0.958512	VRS Sig.
PSMB9	1.41743	VRS Sig.
FERMT3	0.903599	VRS Sig.
GBP2	2.24899	VRS Sig.
MAPKAPK3	0.780264	VRS Sig.
RNF213	2.33944	VRS Sig.
TNFSF13B	1.11336	VRS Sig.
DMXL2	0.835627	VRS Sig.
TLR3	1.31851	VRS Sig.
LYSMD2	1.14525	VRS Sig.
CTSZ	0.674987	VRS Sig.
PTGIR	0.895524	VRS Sig.
PALLD	0.743494	VRS Sig.
IL15RA	1.11644	VRS Sig.
UHRF1	0.89142	VRS Sig.
TUSC3	0.832347	VRS Sig.
AGTRAP	0.802041	VRS Sig.
MYD88	1.12834	VRS Sig.
ABHD6	1.27393	VRS Sig.
BATF2	2.49683	VRS Sig.
ENG	1.1708	VRS Sig.
PLD1	0.771526	VRS Sig.
CEBPB	1.31868	VRS Sig.
PLA2G15	1.13294	VRS Sig.
ZBTB7B	0.827099	VRS Sig.
PARP12	2.58515	VRS Sig.
SP100	1.28049	VRS Sig.
RAB6B	0.758682	VRS Sig.
APOBEC3C	0.927341	VRS Sig.
ARHGEF10L	0.907965	VRS Sig.
B2M	1.0342	VRS Sig.
NUB1	0.914373	VRS Sig.
LILRA2	0.833439	VRS Sig.
CASP4	1.13379	VRS Sig.
ATP6V1A	0.944287	VRS Sig.
CD300A	0.872529	VRS Sig.
ALDH3B1	0.734437	VRS Sig.
TRIM25	2.39634	VRS Sig.
PIK3AP1	1.51599	VRS Sig.
TREM2	1.06182	VRS Sig.
GPR141	1.0662	VRS Sig.
ACVRL1	0.858898	VRS Sig.
TAP1	1.87059	VRS Sig.
PLSCR1	1.43597	VRS Sig.
GPC1	1.09092	VRS Sig.
DRD4	1.02511	VRS Sig.
CHIT1	1.0457	VRS Sig.
SNX10	1.26303	VRS Sig.
ZMPSTE24	1.11666	VRS Sig.
ITGB3	0.626276	VRS Sig.
DYNLT1	1.15584	VRS Sig.
CTSD	1.00439	VRS Sig.
PLA1A	1.13394	VRS Sig.
EMC9	0.939299	VRS Sig.
H2BC9	1.18493	VRS Sig.
SLC24A3	0.752263	VRS Sig.
NMI	1.88115	VRS Sig.
TBC1D2	1.1859	VRS Sig.
PSMB2	1.33091	VRS Sig.
RTCB	1.05106	VRS Sig.
PPIF	0.91809	VRS Sig.
MST1L	4.24649	VRS Sig.
SASH1	0.939244	VRS Sig.
TMEM53	0.695459	VRS Sig.
APOL2	1.83437	VRS Sig.
MAFB	1.18902	VRS Sig.
S100A2	0.992553	VRS Sig.
FPR2	1.37158	VRS Sig.
TMEM51	1.66665	VRS Sig.
TM9SF1	0.909448	VRS Sig.
SLFN5	1.94008	VRS Sig.
HELB	1.08408	VRS Sig.
PODXL	1.14701	VRS Sig.
PFKP	1.22168	VRS Sig.
BARD1	1.2123	VRS Sig.
AZU1	0.828099	VRS Sig.
CHSY1	1.31931	VRS Sig.
TRAM2	0.626025	VRS Sig.
KLHDC1	-0.623887	VRS Sig.
PABPC4	-1.09692	VRS Sig.
RPL4	-1.22923	VRS Sig.
HLA-DOB	-1.30715	VRS Sig.
EEF2	-1.50237	VRS Sig.
MS4A1	-0.79082	VRS Sig.
EIF3H	-0.782023	VRS Sig.
RPL13A	-1.2064	VRS Sig.
ZNF154	-0.810208	VRS Sig.
RPL10	-1.20202	VRS Sig.
GAL3ST4	-0.649224	VRS Sig.
CD1C	-1.35764	VRS Sig.
RPS5	-1.32754	VRS Sig.
RPS27A	-0.892713	VRS Sig.
RPL3	-1.18482	VRS Sig.
CNR2	-1.2645	VRS Sig.
ARHGAP24	-0.982176	VRS Sig.
PLCB2	-1.22972	VRS Sig.
CBX7	-0.915131	VRS Sig.
OIP5-AS1	-3.02155	VRS Sig.
POGZ	-0.835845	VRS Sig.
RPL35A	-1.26903	VRS Sig.
RTN4IP1	-0.865123	VRS Sig.
RPS23	-0.730062	VRS Sig.
MBTPS1	-1.01111	VRS Sig.
EEF1G	-1.24473	VRS Sig.
SULF2	-0.984309	VRS Sig.
RPL6	-1.09659	VRS Sig.
HERC1	-1.30396	VRS Sig.
RPL24	-0.890643	VRS Sig.
RPS10	-1.20181	VRS Sig.
CHD1L	-0.707603	VRS Sig.
AKT3	-1.09764	VRS Sig.
RPL15	-0.861095	VRS Sig.
RPL22	-1.245	VRS Sig.
RPL10A	-1.18937	VRS Sig.
SNX5	-0.971815	VRS Sig.
PAN2	-0.84521	VRS Sig.
PCMTD2	-1.17205	VRS Sig.
LINC00628	-4.48693	VRS Sig.
RPS7	-1.16001	VRS Sig.
CD74	-1.02065	VRS Sig.
KLHDC2	-1.23246	VRS Sig.
RPS21	-0.844802	VRS Sig.
TSEN2	-0.81614	VRS Sig.
PLA2G4B	-0.874709	VRS Sig.
FOXO1	-1.01455	VRS Sig.
RPS13	-1.30947	VRS Sig.
FOXP1	-1.18895	VRS Sig.
MTMR1	-0.811301	VRS Sig.
KIAA0355	-1.18102	VRS Sig.
RPS14	-1.0089	VRS Sig.
EIF3E	-0.79673	VRS Sig.
PFDN5	-1.0072	VRS Sig.
KIAA0040	-0.63239	VRS Sig.
SIDT2	-0.647062	VRS Sig.
RPL7	-1.1973	VRS Sig.
RPL23A	-1.082	VRS Sig.
TPCN1	-0.774777	VRS Sig.
RAPGEF1	-0.867146	VRS Sig.
PNOC	-0.872171	VRS Sig.
FCMR	-0.833968	VRS Sig.
KCNH3	-0.999722	VRS Sig.
CD79B	-0.742597	VRS Sig.
ARNTL	-0.871814	VRS Sig.
PACS1	-0.909857	VRS Sig.
RBL2	-0.742517	VRS Sig.
TTC13	-0.961753	VRS Sig.
NOX1	-0.667523	VRS Sig.
SLC4A7	-1.06343	VRS Sig.
FAM81A	-0.7516	VRS Sig.
