## Supplementary Tables 1-8 for "Systems immunology of transcriptional responses to viral infection identifies conserved antiviral pathways across macaques and humans": Table S7_ BTM Enrichment by MVS and VRS.xlsx

### Sheet: Table S7_ BTM Enrichment by MVS
Table S7. BTM enriment by MVS and VRS
set.name	original.size	filtered.size	relevant.genes	set.id	p.raw	p.adj	dir	signature
type I interferon response (M127)	12	12	11	type I interferon response (M127)	2.27395e-20	8.64099e-19	pos	VRS (NHP)
innate antiviral response (M150)	12	12	11	innate antiviral response (M150)	2.27395e-20	8.64099e-19	pos	VRS (NHP)
antiviral IFN signature (M75)	22	22	13	antiviral IFN signature (M75)	1.40329e-19	3.55501e-18	pos	VRS (NHP)
activated dendritic cells (M67)	12	12	9	activated dendritic cells (M67)	2.4538e-15	4.66223e-14	pos	VRS (NHP)
enriched in activated dendritic cells (II) (M165)	35	35	12	enriched in activated dendritic cells (II) (M165)	1.56141e-14	2.37334e-13	pos	VRS (NHP)
viral sensing & immunity; IRF2 targets network (II) (M111.1)	11	11	8	viral sensing & immunity; IRF2 targets network (II) (M111.1)	1.42162e-13	1.80072e-12	pos	VRS (NHP)
RIG-1 like receptor signaling (M68)	10	9	7	RIG-1 like receptor signaling (M68)	2.41564e-12	2.6227e-11	pos	VRS (NHP)
viral sensing & immunity; IRF2 targets network (I) (M111.0)	17	17	7	viral sensing & immunity; IRF2 targets network (I) (M111.0)	1.191e-09	1.13145e-08	pos	VRS (NHP)
enriched in monocytes (II) (M11.0)	189	182	16	enriched in monocytes (II) (M11.0)	3.11076e-09	2.62686e-08	pos	VRS (NHP)
regulation of signal transduction (M3)	47	46	9	regulation of signal transduction (M3)	8.26508e-09	6.28146e-08	pos	VRS (NHP)
Activated (LPS) dendritic cell surface signature (S11)	37	37	8	Activated (LPS) dendritic cell surface signature (S11)	2.46303e-08	1.70173e-07	pos	VRS (NHP)
innate activation by cytosolic DNA sensing (M13)	11	11	5	innate activation by cytosolic DNA sensing (M13)	1.74158e-07	1.103e-06	pos	VRS (NHP)
DC surface signature (S5)	82	77	9	DC surface signature (S5)	8.43873e-07	4.72106e-06	pos	VRS (NHP)
immune activation - generic cluster (M37.0)	347	307	17	immune activation - generic cluster (M37.0)	8.69668e-07	4.72106e-06	pos	VRS (NHP)
cell cycle and transcription (M4.0)	335	311	17	cell cycle and transcription (M4.0)	1.03942e-06	5.26641e-06	pos	VRS (NHP)
Monocyte surface signature (S4)	94	81	9	Monocyte surface signature (S4)	1.30276e-06	6.18809e-06	pos	VRS (NHP)
enriched in monocytes (IV) (M118.0)	57	49	6	enriched in monocytes (IV) (M118.0)	4.55148e-05	0.000203478	pos	VRS (NHP)
complement activation (I) (M112.0)	17	17	4	complement activation (I) (M112.0)	6.36629e-05	0.000268799	pos	VRS (NHP)
cell adhesion (M51)	38	37	5	cell adhesion (M51)	0.000123759	0.000495038	pos	VRS (NHP)
TLR and inflammatory signaling (M16)	45	43	5	TLR and inflammatory signaling (M16)	0.000256074	0.000973082	pos	VRS (NHP)
Resting dendritic cell surface signature (S10)	75	70	6	Resting dendritic cell surface signature (S10)	0.000337947	0.00117323	pos	VRS (NHP)
enriched in monocytes (III) (M73)	12	11	3	enriched in monocytes (III) (M73)	0.000355058	0.00117323	pos	VRS (NHP)
enriched in activated dendritic cells (I) (M119)	11	11	3	enriched in activated dendritic cells (I) (M119)	0.000355058	0.00117323	pos	VRS (NHP)
platelet activation and degranulation (M85)	12	12	3	platelet activation and degranulation (M85)	0.000468758	0.0014844	pos	VRS (NHP)
platelet activation - actin binding (M196)	17	16	3	platelet activation - actin binding (M196)	0.00114707	0.00339141	pos	VRS (NHP)
enriched in myeloid cells and monocytes (M81)	35	35	4	enriched in myeloid cells and monocytes (M81)	0.00116022	0.00339141	pos	VRS (NHP)
extracellular matrix, collagen (M210)	32	31	3	extracellular matrix, collagen (M210)	0.00794896	0.0223749	pos	VRS (NHP)
inflammasome receptors and signaling (M53)	12	12	2	inflammasome receptors and signaling (M53)	0.0106551	0.0279238	pos	VRS (NHP)
proinflammatory dendritic cell, myeloid cell response (M86.1)	13	12	2	proinflammatory dendritic cell, myeloid cell response (M86.1)	0.0106551	0.0279238	pos	VRS (NHP)
complement and other receptors in DCs (M40)	13	13	2	complement and other receptors in DCs (M40)	0.0124827	0.0306028	pos	VRS (NHP)
enriched in monocytes (surface) (M118.1)	17	13	2	enriched in monocytes (surface) (M118.1)	0.0124827	0.0306028	pos	VRS (NHP)
enriched in activated dendritic cells/monocytes (M64)	17	15	2	enriched in activated dendritic cells/monocytes (M64)	0.0165126	0.0369105	pos	VRS (NHP)
Membrane, ER proteins (M134)	17	15	2	Membrane, ER proteins (M134)	0.0165126	0.0369105	pos	VRS (NHP)
extracellular region cluster (GO) (M189)	16	15	2	extracellular region cluster (GO) (M189)	0.0165126	0.0369105	pos	VRS (NHP)
chemokines and inflammatory molecules in myeloid cells (M86.0)	19	18	2	chemokines and inflammatory molecules in myeloid cells (M86.0)	0.0234406	0.0508995	pos	VRS (NHP)
cell movement, Adhesion & Platelet activation (M30)	20	19	2	cell movement, Adhesion & Platelet activation (M30)	0.0259716	0.0548288	pos	VRS (NHP)
cell adhesion (GO) (M117)	21	21	2	cell adhesion (GO) (M117)	0.0313462	0.0643867	pos	VRS (NHP)
Plasma cell surface signature (S3)	24	23	2	Plasma cell surface signature (S3)	0.0371164	0.0742329	pos	VRS (NHP)
transmembrane transport (I) (M87)	24	24	2	transmembrane transport (I) (M87)	0.0401422	0.0782259	pos	VRS (NHP)
integrin cell surface interactions (I) (M1.0)	29	29	2	integrin cell surface interactions (I) (M1.0)	0.056561	0.107466	pos	VRS (NHP)
collagen, TGFB family et al (M77)	35	35	2	collagen, TGFB family et al (M77)	0.0787428	0.145962	pos	VRS (NHP)
regulation of antigen presentation and immune response (M5.0)	81	80	3	regulation of antigen presentation and immune response (M5.0)	0.0908769	0.164444	pos	VRS (NHP)
proinflammatory cytokines and chemokines (M29)	10	8	1	proinflammatory cytokines and chemokines (M29)	0.101589	0.175472	pos	VRS (NHP)
lysosome (M209)	10	8	1	lysosome (M209)	0.101589	0.175472	pos	VRS (NHP)
extracellular matrix (II) (M2.1)	45	45	2	extracellular matrix (II) (M2.1)	0.120371	0.176441	pos	VRS (NHP)
TLR8-BAFF network (M25)	10	10	1	TLR8-BAFF network (M25)	0.125336	0.176441	pos	VRS (NHP)
CCR1, 7 and cell signaling (M59)	10	10	1	CCR1, 7 and cell signaling (M59)	0.125336	0.176441	pos	VRS (NHP)
enriched for unknown TF motif CTCNANGTGNY (M62.1)	12	10	1	enriched for unknown TF motif CTCNANGTGNY (M62.1)	0.125336	0.176441	pos	VRS (NHP)
enriched for SMAD2/3 signaling (M97)	10	10	1	enriched for SMAD2/3 signaling (M97)	0.125336	0.176441	pos	VRS (NHP)
axon guidance (M110)	10	10	1	axon guidance (M110)	0.125336	0.176441	pos	VRS (NHP)
complement activation (II) (M112.1)	10	10	1	complement activation (II) (M112.1)	0.125336	0.176441	pos	VRS (NHP)
recruitment of neutrophils (M132)	11	10	1	recruitment of neutrophils (M132)	0.125336	0.176441	pos	VRS (NHP)
G protein coupled receptors cluster (M155)	10	10	1	G protein coupled receptors cluster (M155)	0.125336	0.176441	pos	VRS (NHP)
enriched in neutrophils (I) (M37.1)	52	47	2	enriched in neutrophils (I) (M37.1)	0.129242	0.176441	pos	VRS (NHP)
leukocyte migration (M88.0)	51	47	2	leukocyte migration (M88.0)	0.129242	0.176441	pos	VRS (NHP)
targets of FOSL1/2 (M0)	12	11	1	targets of FOSL1/2 (M0)	0.136974	0.176441	pos	VRS (NHP)
myeloid cell cytokines, metallopeptidases and laminins (M78)	11	11	1	myeloid cell cytokines, metallopeptidases and laminins (M78)	0.136974	0.176441	pos	VRS (NHP)
cytokines - recepters cluster (M115)	11	11	1	cytokines - recepters cluster (M115)	0.136974	0.176441	pos	VRS (NHP)
lysosomal/endosomal proteins (M139)	11	11	1	lysosomal/endosomal proteins (M139)	0.136974	0.176441	pos	VRS (NHP)
regulation of localization (GO) (M63)	12	12	1	regulation of localization (GO) (M63)	0.148458	0.188046	pos	VRS (NHP)
T cell activation (IV) (M52)	13	13	1	T cell activation (IV) (M52)	0.159789	0.199081	pos	VRS (NHP)
myeloid, dendritic cell activation via NFkB (II) (M43.1)	14	14	1	myeloid, dendritic cell activation via NFkB (II) (M43.1)	0.17097	0.209576	pos	VRS (NHP)
cell activation (IL15, IL23, TNF) (M24)	15	15	1	cell activation (IL15, IL23, TNF) (M24)	0.182002	0.212803	pos	VRS (NHP)
chemokine cluster (II) (M27.1)	15	15	1	chemokine cluster (II) (M27.1)	0.182002	0.212803	pos	VRS (NHP)
cytoskeleton/actin (SRF transcription targets) (M145.0)	16	15	1	cytoskeleton/actin (SRF transcription targets) (M145.0)	0.182002	0.212803	pos	VRS (NHP)
endoplasmic reticulum (M37.2)	19	17	1	endoplasmic reticulum (M37.2)	0.203631	0.230984	pos	VRS (NHP)
enriched in antigen presentation (I) (M71)	18	17	1	enriched in antigen presentation (I) (M71)	0.203631	0.230984	pos	VRS (NHP)
DNA repair (M76)	22	20	1	DNA repair (M76)	0.235009	0.262657	pos	VRS (NHP)
blood coagulation (M11.1)	22	21	1	blood coagulation (M11.1)	0.245192	0.270067	pos	VRS (NHP)
chemokine cluster (I) (M27.0)	26	25	1	chemokine cluster (I) (M27.0)	0.284591	0.304633	pos	VRS (NHP)
T cell surface signature (S0)	27	25	1	T cell surface signature (S0)	0.284591	0.304633	pos	VRS (NHP)
cell division in stimulated CD4+ T cells (M46)	28	26	1	cell division in stimulated CD4+ T cells (M46)	0.294116	0.310456	pos	VRS (NHP)
myeloid cell enriched receptors and transporters (M4.3)	31	30	1	myeloid cell enriched receptors and transporters (M4.3)	0.33097	0.344571	pos	VRS (NHP)
mitotic cell cycle in stimulated CD4 T cells (M4.5)	35	32	1	mitotic cell cycle in stimulated CD4 T cells (M4.5)	0.348671	0.358095	pos	VRS (NHP)
T & B cell development, activation (M62.0)	44	37	1	T & B cell development, activation (M62.0)	0.390908	0.396121	pos	VRS (NHP)
cell cycle (I) (M4.1)	145	138	1	cell cycle (I) (M4.1)	0.843287	0.843287	pos	VRS (NHP)
translation initiation factor 3 complex (M245)	13	11	3	translation initiation factor 3 complex (M245)	4.84218e-06	5.90204e-05	neg	VRS (NHP)
enriched in B cells (II) (M47.1)	43	36	4	enriched in B cells (II) (M47.1)	4.91837e-06	5.90204e-05	neg	VRS (NHP)
enriched in B cells (I) (M47.0)	53	44	4	enriched in B cells (I) (M47.0)	1.11215e-05	8.8972e-05	neg	VRS (NHP)
enriched in B cells (VI) (M69)	20	19	3	enriched in B cells (VI) (M69)	2.79271e-05	0.000167563	neg	VRS (NHP)
regulation of signal transduction (M3)	47	46	2	regulation of signal transduction (M3)	0.00924549	0.0443783	neg	VRS (NHP)
B cell surface signature (S2)	169	158	3	B cell surface signature (S2)	0.0136138	0.0544552	neg	VRS (NHP)
enriched for promoter motif NATCACGTGAY (putative SREBF1 targets) (M178)	10	9	1	enriched for promoter motif NATCACGTGAY (putative SREBF1 targets) (M178)	0.0279791	0.0742656	neg	VRS (NHP)
CD1 and other DC receptors (M50)	10	10	1	CD1 and other DC receptors (M50)	0.0310398	0.0742656	neg	VRS (NHP)
enriched in naive and memory B cells (M83)	10	10	1	enriched in naive and memory B cells (M83)	0.0310398	0.0742656	neg	VRS (NHP)
chaperonin mediated protein folding (II) (M204.1)	10	10	1	chaperonin mediated protein folding (II) (M204.1)	0.0310398	0.0742656	neg	VRS (NHP)
antigen presentation (lipids and proteins) (M28)	11	11	1	antigen presentation (lipids and proteins) (M28)	0.0340911	0.0742656	neg	VRS (NHP)
CD4 T cell surface signature Th2-stimulated (S7)	13	12	1	CD4 T cell surface signature Th2-stimulated (S7)	0.0371328	0.0742656	neg	VRS (NHP)
enriched in antigen presentation (I) (M71)	18	17	1	enriched in antigen presentation (I) (M71)	0.0522005	0.0835208	neg	VRS (NHP)
MHC-TLR7-TLR8 cluster (M146)	17	17	1	MHC-TLR7-TLR8 cluster (M146)	0.0522005	0.0835208	neg	VRS (NHP)
plasma cells, immunoglobulins (M156.1)	36	17	1	plasma cells, immunoglobulins (M156.1)	0.0522005	0.0835208	neg	VRS (NHP)
enriched in B cells (III) (M47.2)	37	26	1	enriched in B cells (III) (M47.2)	0.0787388	0.118108	neg	VRS (NHP)
myeloid cell enriched receptors and transporters (M4.3)	31	30	1	myeloid cell enriched receptors and transporters (M4.3)	0.0902972	0.127478	neg	VRS (NHP)
leukocyte migration (M88.0)	51	47	1	leukocyte migration (M88.0)	0.137846	0.178407	neg	VRS (NHP)
T cell activation (I) (M7.1)	50	50	1	T cell activation (I) (M7.1)	0.145979	0.178407	neg	VRS (NHP)
cell cycle (III) (M103)	51	51	1	cell cycle (III) (M103)	0.148673	0.178407	neg	VRS (NHP)
Resting dendritic cell surface signature (S10)	75	70	1	Resting dendritic cell surface signature (S10)	0.198297	0.226625	neg	VRS (NHP)
regulation of antigen presentation and immune response (M5.0)	81	80	1	regulation of antigen presentation and immune response (M5.0)	0.223258	0.243554	neg	VRS (NHP)
immune activation - generic cluster (M37.0)	347	307	2	immune activation - generic cluster (M37.0)	0.25173	0.262674	neg	VRS (NHP)
enriched in monocytes (II) (M11.0)	189	182	1	enriched in monocytes (II) (M11.0)	0.437903	0.437903	neg	VRS (NHP)
cell cycle and transcription (M4.0)	335	311	20	cell cycle and transcription (M4.0)	9.38932e-14	6.47863e-12	pos	MVS (Human)
immune activation - generic cluster (M37.0)	347	307	18	immune activation - generic cluster (M37.0)	8.20534e-12	2.83084e-10	pos	MVS (Human)
cell cycle (I) (M4.1)	145	138	12	cell cycle (I) (M4.1)	3.2108e-10	7.38484e-09	pos	MVS (Human)
PLK1 signaling events (M4.2)	34	32	6	PLK1 signaling events (M4.2)	9.30993e-08	1.60596e-06	pos	MVS (Human)
mitotic cell division (M6)	32	27	4	mitotic cell division (M6)	3.84694e-05	0.000530878	pos	MVS (Human)
Ran mediated mitosis (M15)	13	12	3	Ran mediated mitosis (M15)	7.46928e-05	0.000858967	pos	MVS (Human)
complement and other receptors in DCs (M40)	13	13	3	complement and other receptors in DCs (M40)	9.65924e-05	0.000952125	pos	MVS (Human)
extracellular matrix (II) (M2.1)	45	45	4	extracellular matrix (II) (M2.1)	0.000295576	0.00254934	pos	MVS (Human)
mitotic cell cycle (M4.7)	21	20	3	mitotic cell cycle (M4.7)	0.000371149	0.00283674	pos	MVS (Human)
enriched in monocytes (IV) (M118.0)	57	49	4	enriched in monocytes (IV) (M118.0)	0.000411121	0.00283674	pos	MVS (Human)
Rho GTPase cycle (M4.14)	10	9	2	Rho GTPase cycle (M4.14)	0.00176056	0.0103514	pos	MVS (Human)
enriched in monocytes (II) (M11.0)	189	182	6	enriched in monocytes (II) (M11.0)	0.00198491	0.0103514	pos	MVS (Human)
platelet activation (III) (M42)	10	10	2	platelet activation (III) (M42)	0.00219041	0.0103514	pos	MVS (Human)
G protein mediated calcium signaling (M159)	10	10	2	G protein mediated calcium signaling (M159)	0.00219041	0.0103514	pos	MVS (Human)
DC surface signature (S5)	82	77	4	DC surface signature (S5)	0.00225031	0.0103514	pos	MVS (Human)
Monocyte surface signature (S4)	94	82	4	Monocyte surface signature (S4)	0.00282967	0.0122001	pos	MVS (Human)
C-MYC transcriptional network (M4.12)	12	12	2	C-MYC transcriptional network (M4.12)	0.00318264	0.0122001	pos	MVS (Human)
innate antiviral response (M150)	12	12	2	innate antiviral response (M150)	0.00318264	0.0122001	pos	MVS (Human)
TLR and inflammatory signaling (M16)	45	43	3	TLR and inflammatory signaling (M16)	0.00356367	0.0129417	pos	MVS (Human)
enriched in activated dendritic cells/monocytes (M64)	17	15	2	enriched in activated dendritic cells/monocytes (M64)	0.00499274	0.017225	pos	MVS (Human)
cell division in stimulated CD4 T cells (M4.6)	20	19	2	cell division in stimulated CD4 T cells (M4.6)	0.00798062	0.026222	pos	MVS (Human)
platelet activation (I) (M32.0)	23	21	2	platelet activation (I) (M32.0)	0.00970984	0.0304536	pos	MVS (Human)
antiviral IFN signature (M75)	22	22	2	antiviral IFN signature (M75)	0.0106312	0.0318936	pos	MVS (Human)
transmembrane transport (I) (M87)	24	24	2	transmembrane transport (I) (M87)	0.0125846	0.0361807	pos	MVS (Human)
mitotic cell cycle - DNA replication (M4.4)	30	27	2	mitotic cell cycle - DNA replication (M4.4)	0.0157828	0.0435606	pos	MVS (Human)
enriched in activated dendritic cells (II) (M165)	35	35	2	enriched in activated dendritic cells (II) (M165)	0.0257814	0.0684198	pos	MVS (Human)
transcription regulation in cell development (M49)	47	45	2	transcription regulation in cell development (M49)	0.0409657	0.10469	pos	MVS (Human)
regulation of signal transduction (M3)	47	46	2	regulation of signal transduction (M3)	0.0426317	0.105057	pos	MVS (Human)
enriched in neutrophils (I) (M37.1)	52	47	2	enriched in neutrophils (I) (M37.1)	0.0443226	0.105457	pos	MVS (Human)
enriched in monocytes (I) (M4.15)	11	10	1	enriched in monocytes (I) (M4.15)	0.0690794	0.132087	pos	MVS (Human)
TLR8-BAFF network (M25)	10	10	1	TLR8-BAFF network (M25)	0.0690794	0.132087	pos	MVS (Human)
cytoskeletal remodeling (M32.8)	10	10	1	cytoskeletal remodeling (M32.8)	0.0690794	0.132087	pos	MVS (Human)
chemokines and receptors (M38)	11	10	1	chemokines and receptors (M38)	0.0690794	0.132087	pos	MVS (Human)
T cell signaling and costimulation (M44)	10	10	1	T cell signaling and costimulation (M44)	0.0690794	0.132087	pos	MVS (Human)
CCR1, 7 and cell signaling (M59)	10	10	1	CCR1, 7 and cell signaling (M59)	0.0690794	0.132087	pos	MVS (Human)
targets of FOSL1/2 (M0)	12	11	1	targets of FOSL1/2 (M0)	0.0757209	0.132087	pos	MVS (Human)
cell junction (GO) (M4.13)	11	11	1	cell junction (GO) (M4.13)	0.0757209	0.132087	pos	MVS (Human)
enriched in monocytes (III) (M73)	12	11	1	enriched in monocytes (III) (M73)	0.0757209	0.132087	pos	MVS (Human)
enriched for cell migration (M122)	11	11	1	enriched for cell migration (M122)	0.0757209	0.132087	pos	MVS (Human)
regulation of localization (GO) (M63)	12	12	1	regulation of localization (GO) (M63)	0.0823153	0.132087	pos	MVS (Human)
activated dendritic cells (M67)	12	12	1	activated dendritic cells (M67)	0.0823153	0.132087	pos	MVS (Human)
enriched in antigen presentation (III) (M95.1)	15	12	1	enriched in antigen presentation (III) (M95.1)	0.0823153	0.132087	pos	MVS (Human)
type I interferon response (M127)	12	12	1	type I interferon response (M127)	0.0823153	0.132087	pos	MVS (Human)
AP-1 transcription factor network (M20)	15	14	1	AP-1 transcription factor network (M20)	0.0953641	0.137755	pos	MVS (Human)
myeloid, dendritic cell activation via NFkB (I) (M43.0)	15	14	1	myeloid, dendritic cell activation via NFkB (I) (M43.0)	0.0953641	0.137755	pos	MVS (Human)
myeloid, dendritic cell activation via NFkB (II) (M43.1)	14	14	1	myeloid, dendritic cell activation via NFkB (II) (M43.1)	0.0953641	0.137755	pos	MVS (Human)
extracellular matrix, complement (M140)	14	14	1	extracellular matrix, complement (M140)	0.0953641	0.137755	pos	MVS (Human)
mitotic cell cycle in stimulated CD4 T cells (M4.9)	16	15	1	mitotic cell cycle in stimulated CD4 T cells (M4.9)	0.101819	0.137755	pos	MVS (Human)
cell activation (IL15, IL23, TNF) (M24)	15	15	1	cell activation (IL15, IL23, TNF) (M24)	0.101819	0.137755	pos	MVS (Human)
chemokine cluster (II) (M27.1)	15	15	1	chemokine cluster (II) (M27.1)	0.101819	0.137755	pos	MVS (Human)
extracellular region cluster (GO) (M189)	16	15	1	extracellular region cluster (GO) (M189)	0.101819	0.137755	pos	MVS (Human)
leukocyte differentiation (M160)	16	16	1	leukocyte differentiation (M160)	0.108229	0.143611	pos	MVS (Human)
regulation of antigen presentation and immune response (M5.0)	81	80	2	regulation of antigen presentation and immune response (M5.0)	0.111534	0.143761	pos	MVS (Human)
endoplasmic reticulum (M37.2)	19	17	1	endoplasmic reticulum (M37.2)	0.114592	0.143761	pos	MVS (Human)
complement activation (I) (M112.0)	17	17	1	complement activation (I) (M112.0)	0.114592	0.143761	pos	MVS (Human)
chemokines and inflammatory molecules in myeloid cells (M86.0)	19	18	1	chemokines and inflammatory molecules in myeloid cells (M86.0)	0.120911	0.14898	pos	MVS (Human)
enriched in antigen presentation (II) (M95.0)	24	20	1	enriched in antigen presentation (II) (M95.0)	0.133414	0.161502	pos	MVS (Human)
blood coagulation (M11.1)	22	21	1	blood coagulation (M11.1)	0.1396	0.163261	pos	MVS (Human)
platelet activation (II) (M32.1)	21	21	1	platelet activation (II) (M32.1)	0.1396	0.163261	pos	MVS (Human)
chemokine cluster (I) (M27.0)	26	25	1	chemokine cluster (I) (M27.0)	0.163905	0.188491	pos	MVS (Human)
cell division in stimulated CD4+ T cells (M46)	28	26	1	cell division in stimulated CD4+ T cells (M46)	0.169874	0.192152	pos	MVS (Human)
mitotic cell cycle in stimulated CD4 T cells (M4.5)	35	32	1	mitotic cell cycle in stimulated CD4 T cells (M4.5)	0.204809	0.227932	pos	MVS (Human)
collagen, TGFB family et al (M77)	35	35	1	collagen, TGFB family et al (M77)	0.221724	0.239046	pos	MVS (Human)
enriched in myeloid cells and monocytes (M81)	35	35	1	enriched in myeloid cells and monocytes (M81)	0.221724	0.239046	pos	MVS (Human)
Activated (LPS) dendritic cell surface signature (S11)	37	37	1	Activated (LPS) dendritic cell surface signature (S11)	0.232802	0.247128	pos	MVS (Human)
NK cell surface signature (S1)	48	45	1	NK cell surface signature (S1)	0.275568	0.288093	pos	MVS (Human)
leukocyte migration (M88.0)	51	47	1	leukocyte migration (M88.0)	0.285884	0.294417	pos	MVS (Human)
cell cycle (III) (M103)	51	51	1	cell cycle (III) (M103)	0.30608	0.310581	pos	MVS (Human)
Resting dendritic cell surface signature (S10)	75	70	1	Resting dendritic cell surface signature (S10)	0.394523	0.394523	pos	MVS (Human)
T cell activation (I) (M7.1)	50	50	5	T cell activation (I) (M7.1)	0.00016936	0.00779058	neg	MVS (Human)
enriched in T cells (I) (M7.0)	62	58	4	enriched in T cells (I) (M7.0)	0.00312659	0.0719115	neg	MVS (Human)
IL2, IL7, TCR network (M65)	12	11	2	IL2, IL7, TCR network (M65)	0.00557746	0.0772788	neg	MVS (Human)
enriched in B cells (IV) (M47.3)	16	14	2	enriched in B cells (IV) (M47.3)	0.00904055	0.0772788	neg	MVS (Human)
enriched in NK cells (I) (M7.2)	49	45	3	enriched in NK cells (I) (M7.2)	0.0114546	0.0772788	neg	MVS (Human)
enriched in B cells (I) (M47.0)	53	45	3	enriched in B cells (I) (M47.0)	0.0114546	0.0772788	neg	MVS (Human)
CORO1A-DEF6 network (I) (M32.2)	20	16	2	CORO1A-DEF6 network (I) (M32.2)	0.0117598	0.0772788	neg	MVS (Human)
enriched in B cells (VI) (M69)	20	20	2	enriched in B cells (VI) (M69)	0.0181191	0.104185	neg	MVS (Human)
T cell activation and signaling (M5.1)	25	22	2	T cell activation and signaling (M5.1)	0.0217316	0.111072	neg	MVS (Human)
enriched in B cells (III) (M47.2)	37	26	2	enriched in B cells (III) (M47.2)	0.0297568	0.136882	neg	MVS (Human)
enriched in B cells (II) (M47.1)	43	36	2	enriched in B cells (II) (M47.1)	0.0539247	0.208288	neg	MVS (Human)
antigen processing and presentation (M200)	11	8	1	antigen processing and presentation (M200)	0.0803113	0.208288	neg	MVS (Human)
enriched in nuclear pore complex interacting proteins (M247)	14	8	1	enriched in nuclear pore complex interacting proteins (M247)	0.0803113	0.208288	neg	MVS (Human)
cell adhesion (lymphocyte homing) (M21)	10	9	1	cell adhesion (lymphocyte homing) (M21)	0.0898876	0.208288	neg	MVS (Human)
integrins and cell adhesion (M84)	10	9	1	integrins and cell adhesion (M84)	0.0898876	0.208288	neg	MVS (Human)
T cell signaling and costimulation (M44)	10	10	1	T cell signaling and costimulation (M44)	0.0993645	0.208288	neg	MVS (Human)
enriched in B cells (V) (M47.4)	11	10	1	enriched in B cells (V) (M47.4)	0.0993645	0.208288	neg	MVS (Human)
CCR1, 7 and cell signaling (M59)	10	10	1	CCR1, 7 and cell signaling (M59)	0.0993645	0.208288	neg	MVS (Human)
B cell development (M9)	11	11	1	B cell development (M9)	0.108743	0.208288	neg	MVS (Human)
antigen presentation (lipids and proteins) (M28)	11	11	1	antigen presentation (lipids and proteins) (M28)	0.108743	0.208288	neg	MVS (Human)
signaling in T cells (II) (M35.1)	11	11	1	signaling in T cells (II) (M35.1)	0.108743	0.208288	neg	MVS (Human)
cytokines - recepters cluster (M115)	11	11	1	cytokines - recepters cluster (M115)	0.108743	0.208288	neg	MVS (Human)
T cell activation (III) (M7.4)	14	13	1	T cell activation (III) (M7.4)	0.12721	0.208288	neg	MVS (Human)
CORO1A-DEF6 network (II) (M32.4)	15	13	1	CORO1A-DEF6 network (II) (M32.4)	0.12721	0.208288	neg	MVS (Human)
adhesion and migration, chemotaxis (M91)	13	13	1	adhesion and migration, chemotaxis (M91)	0.12721	0.208288	neg	MVS (Human)
enriched in NK cells (III) (M157)	14	13	1	enriched in NK cells (III) (M157)	0.12721	0.208288	neg	MVS (Human)
signaling in T cells (I) (M35.0)	14	14	1	signaling in T cells (I) (M35.0)	0.1363	0.208288	neg	MVS (Human)
receptors, cell migration (M109)	15	15	1	receptors, cell migration (M109)	0.145296	0.208288	neg	MVS (Human)
Membrane, ER proteins (M134)	17	15	1	Membrane, ER proteins (M134)	0.145296	0.208288	neg	MVS (Human)
cytoskeleton/actin (SRF transcription targets) (M145.0)	16	15	1	cytoskeleton/actin (SRF transcription targets) (M145.0)	0.145296	0.208288	neg	MVS (Human)
KLF12 targets network (M32.3)	17	16	1	KLF12 targets network (M32.3)	0.154198	0.208288	neg	MVS (Human)
enriched in NK cells (receptor activation) (M61.2)	16	16	1	enriched in NK cells (receptor activation) (M61.2)	0.154198	0.208288	neg	MVS (Human)
small GTPase mediated signal transduction (M215)	16	16	1	small GTPase mediated signal transduction (M215)	0.154198	0.208288	neg	MVS (Human)
enriched in antigen presentation (I) (M71)	18	17	1	enriched in antigen presentation (I) (M71)	0.163008	0.208288	neg	MVS (Human)
MHC-TLR7-TLR8 cluster (M146)	17	17	1	MHC-TLR7-TLR8 cluster (M146)	0.163008	0.208288	neg	MVS (Human)
plasma cells, immunoglobulins (M156.1)	36	17	1	plasma cells, immunoglobulins (M156.1)	0.163008	0.208288	neg	MVS (Human)
cell division - E2F transcription network (M4.8)	19	18	1	cell division - E2F transcription network (M4.8)	0.171727	0.213498	neg	MVS (Human)
enriched in antigen presentation (II) (M95.0)	24	20	1	enriched in antigen presentation (II) (M95.0)	0.188894	0.225297	neg	MVS (Human)
blood coagulation (M11.1)	22	21	1	blood coagulation (M11.1)	0.197344	0.225297	neg	MVS (Human)
platelet activation (II) (M32.1)	21	21	1	platelet activation (II) (M32.1)	0.197344	0.225297	neg	MVS (Human)
regulation of antigen presentation and immune response (M5.0)	81	80	2	regulation of antigen presentation and immune response (M5.0)	0.202572	0.225297	neg	MVS (Human)
enriched in NK cells (II) (M61.0)	24	22	1	enriched in NK cells (II) (M61.0)	0.205706	0.225297	neg	MVS (Human)
B cell surface signature (S2)	169	158	3	B cell surface signature (S2)	0.227399	0.243264	neg	MVS (Human)
plasma cells & B cells, immunoglobulins (M156.0)	43	26	1	plasma cells & B cells, immunoglobulins (M156.0)	0.238298	0.249129	neg	MVS (Human)
Naive B cell surface signature (S8)	54	50	1	Naive B cell surface signature (S8)	0.407699	0.416759	neg	MVS (Human)
immune activation - generic cluster (M37.0)	347	307	2	immune activation - generic cluster (M37.0)	0.831665	0.831665	neg	MVS (Human)
